# Extraocular muscle stem cells exhibit distinct cellular properties associated with non-muscle molecular signatures

**DOI:** 10.1101/2023.03.10.532049

**Authors:** Daniela Di Girolamo, Maria Benavente-Diaz, Alexandre Grimaldi, Priscilla Thomas Lopes, Melania Murolo, Brendan Evano, Stamatia Gioftsidi, Vincent Laville, Sebastian Mella, Shahragim Tajbakhsh, Glenda Comai

## Abstract

The muscle stem cell (MuSC) population is recognized as functionally heterogeneous. Cranial muscle stem cells, which originate from head mesoderm, can have greater proliferative capacity in culture and higher regenerative potential in transplantation assays when compared to those in the limb. The existence of such functional differences in phenotypic outputs remain unresolved as a comprehensive understanding of the underlying mechanisms is lacking. We addressed this issue using a combination of clonal analysis, live imaging, and scRNA-seq, identifying critical biological features that distinguish extraocular (EOM) and limb (Tibialis anterior, TA) MuSC populations. Time-lapse studies using a *Myogenin^tdTomato^*reporter showed that the increased proliferation capacity of EOM MuSCs is accompanied by a differentiation delay *in vitro*. Unexpectedly, in vitro activated EOM MuSCs expressed a large array of distinct extracellular matrix (ECM) components, growth factors, and signaling molecules that are typically associated with mesenchymal non-muscle cells. These unique features are regulated by a specific set of transcription factors that constitute a coregulating module. This transcription factor network, which includes Foxc1 as one of the major players, appears to be hardwired to EOM identity as it is present in quiescent adult MuSCs, in the activated counterparts during growth and retained upon passages in vitro. These findings provide insights into how high-performing MuSCs regulate myogenic commitment by active remodeling of their local environment.
