## Supplementary material for "Extraocular muscle stem cells exhibit distinct cellular properties associated with non-muscle molecular signatures": Suppl Table 1

	p_val	avg_log2FC	pct.1	pct.2	p_val_adj	cluster	gene
1	0	2,2482518968248	0,767	0,123	0	EOM Prog	Mgp
2	0	1,76342671002418	0,989	0,692	0	EOM Prog	Col1a2
3	0	1,22597197857792	0,878	0,373	0	EOM Prog	Bgn
4	0	1,2039996757395	0,935	0,712	0	EOM Prog	Mest
5	0	1,15465017790233	0,831	0,255	0	EOM Prog	Islr
6	0	1,06320027659922	0,997	0,983	0	EOM Prog	Crip1
7	0	1,05764571556731	0,986	0,902	0	EOM Prog	Anxa5
8	0	1,01507689548508	0,992	0,865	0	EOM Prog	Marcks
9	0	1,00730778318093	0,852	0,349	0	EOM Prog	Ccnd2
10	0	0,973608753794775	1	0,992	0	EOM Prog	Cald1
11	0	0,964641124625874	0,864	0,467	0	EOM Prog	Prss23
12	0	0,911010731337432	0,988	0,735	0	EOM Prog	Tagln2
13	0	0,87865019324054	0,92	0,46	0	EOM Prog	Creb3l1
14	0	0,815079993950294	0,763	0,37	0	EOM Prog	Igfbp7
15	0	0,808240966631864	0,68	0,217	0	EOM Prog	Egr1
16	0	0,806959925132217	0,579	0,141	0	EOM Prog	Tm4sf1
17	0	0,806248206493447	0,986	0,884	0	EOM Prog	Rrbp1
18	0	0,79060236480227	0,999	0,999	0	EOM Prog	S100a11
19	0	0,726450441450671	1	1	0	EOM Prog	S100a10
20	0	0,720015454312034	1	0,999	0	EOM Prog	Sparc
21	0	0,709964718920968	0,882	0,615	0	EOM Prog	Dpysl3
22	0	0,700484433676992	0,999	0,996	0	EOM Prog	Metap2
23	0	0,695216008907614	0,501	0,043	0	EOM Prog	Aqp5
24	0	0,693197688641045	0,962	0,808	0	EOM Prog	Basp1
25	0	0,672511748665524	0,801	0,481	0	EOM Prog	Acaa2
26	0	0,666614078204852	0,811	0,33	0	EOM Prog	Milr1
27	0	0,64355196356227	0,981	0,916	0	EOM Prog	Ahnak
28	0	0,636079830006201	0,955	0,825	0	EOM Prog	Timp1
29	0	0,625191234485541	0,857	0,615	0	EOM Prog	Prrx1
30	0	0,621809604699266	0,998	0,999	0	EOM Prog	Anxa2
31	0	0,608102622656747	0,847	0,483	0	EOM Prog	Zfp36l2
32	0	0,607000835857277	0,836	0,438	0	EOM Prog	Pax7
33	0	0,576070027188322	0,75	0,324	0	EOM Prog	Lhfp
34	0	0,575625165734455	0,502	0,065	0	EOM Prog	Wisp2
35	0	0,575593977012921	1	1	0	EOM Prog	S100a6
36	0	0,574028033401309	0,823	0,504	0	EOM Prog	Cav1
37	0	0,570915870465349	0,693	0,287	0	EOM Prog	Pmp22
38	0	0,561485214617988	0,998	0,977	0	EOM Prog	Emp3
39	0	0,554002170812446	0,733	0,353	0	EOM Prog	Pcolce
40	0	0,540436371040193	0,69	0,251	0	EOM Prog	Nid2
41	0	0,537559014828309	0,519	0,025	0	EOM Prog	Pdgfrb
42	0	0,531388234536907	0,777	0,426	0	EOM Prog	Ddah1
43	0	0,526122175510499	0,458	0,06	0	EOM Prog	Col6a1
44	0	0,524675727057212	0,858	0,55	0	EOM Prog	Nfib
45	0	0,524580907998379	0,806	0,54	0	EOM Prog	Gclc
46	0	0,520949890848419	0,679	0,29	0	EOM Prog	F2r
47	0	0,512585678571022	0,734	0,335	0	EOM Prog	Sox4
48	0	0,509548718117365	0,997	0,963	0	EOM Prog	Fscn1
49	0	0,50798233258984	0,661	0,26	0	EOM Prog	Serpine1
50	0	0,492678932633433	0,897	0,649	0	EOM Prog	Rhoc
51	0	0,482477504659547	0,729	0,377	0	EOM Prog	Vcan
52	0	0,482332046850192	0,782	0,426	0	EOM Prog	Asap1
53	0	0,481792209107488	1	1	0	EOM Prog	Calm1
54	0	0,479976606931722	0,628	0,171	0	EOM Prog	Dab2
55	0	0,479185068093556	0,404	0,069	0	EOM Prog	Rtl3
56	0	0,473145079840113	0,629	0,184	0	EOM Prog	Ehd2
57	0	0,463600485097443	0,604	0,157	0	EOM Prog	Nrp1
58	0	0,463179200646437	0,73	0,388	0	EOM Prog	Kdelr3
59	0	0,462020631942054	0,604	0,192	0	EOM Prog	Afdn
60	0	0,461322573631779	0,675	0,334	0	EOM Prog	Loxl1
61	0	0,45769086347206	0,784	0,507	0	EOM Prog	Steap1
62	0	0,443824672754069	0,662	0,303	0	EOM Prog	Fbn1
63	0	0,437661067560709	1	0,997	0	EOM Prog	Gnai2
64	0	0,436030720938311	0,549	0,171	0	EOM Prog	Rcn3
65	0	0,43264269785721	1	1	0	EOM Prog	Serpinh1
66	2,4521563015895e-306	0,472314986755886	0,82	0,528	3,73635055673193e-302	EOM Prog	Sfxn1
67	1,49642786771115e-305	0,558669238397081	0,931	0,723	2,28010714203148e-301	EOM Prog	Tsc22d1
68	5,65803465351557e-305	0,682833806930317	0,987	0,937	8,62114740156167e-301	EOM Prog	Anxa1
69	7,70971458005416e-302	0,469982560536182	0,918	0,744	1,17472921056285e-297	EOM Prog	Slf2
70	1,50970712132173e-297	0,47757810242582	0,952	0,846	2,30034074075792e-293	EOM Prog	Ckap4
71	4,09678624646494e-293	0,543147174529476	0,742	0,451	6,24227320373863e-289	EOM Prog	Fn1
72	1,80751119345275e-292	0,527475583121617	0,904	0,732	2,75410480546396e-288	EOM Prog	Cavin3
73	6,7250403846049e-292	0,436044460585914	0,767	0,462	1,02469440340225e-287	EOM Prog	Por
74	8,28781896848264e-292	0,494768103685367	0,622	0,309	1,2628149762277e-287	EOM Prog	Pold4
75	1,87125281934551e-291	0,599856538636147	0,869	0,68	2,85122792083675e-287	EOM Prog	Gsn
76	7,15493743700296e-283	0,569004835813355	0,961	0,875	1,09019781727614e-278	EOM Prog	Myh9
77	3,38980530316793e-281	0,632310682500856	0,712	0,412	5,16504634043697e-277	EOM Prog	Capn6
78	3,65463158114992e-281	0,510210189933488	0,829	0,588	5,56856214019813e-277	EOM Prog	Klf6
79	1,64418161041761e-278	0,548937620289142	0,832	0,61	2,50523951979331e-274	EOM Prog	Col4a1
80	2,41450987931809e-275	0,545412631208763	0,842	0,569	3,67898870311698e-271	EOM Prog	Hmga2
81	1,82119142899341e-274	0,449077882202878	1	1	2,77494938035726e-270	EOM Prog	Ftl1
82	6,0276332231698e-268	0,454296328523706	0,86	0,645	9,18430474214382e-264	EOM Prog	Wisp1
83	2,50694629862925e-266	0,467704064346211	0,92	0,755	3,81983407522139e-262	EOM Prog	Scd2
84	5,7968735340845e-257	0,46173591083467	0,964	0,871	8,83269620388456e-253	EOM Prog	Arpc1b
85	2,28083728829398e-253	0,580238697485371	0,952	0,829	3,47531177617354e-249	EOM Prog	Gas1
86	1,28164120155801e-249	0,437831428069615	0,871	0,685	1,95283669881394e-245	EOM Prog	Cd47
87	1,73503210936198e-249	0,624997022359621	0,764	0,474	2,64366842503486e-245	EOM Prog	Igfbp2
88	3,05849334966909e-243	0,518906274108605	1	0,999	4,66022631689079e-239	EOM Prog	Ptma
89	4,79456113747887e-243	0,4650793726476	0,936	0,826	7,30547280517655e-239	EOM Prog	Srm
90	1,17083823677564e-236	0,444413063313631	0,925	0,662	1,78400622137504e-232	EOM Prog	Atad2
91	5,46184554358721e-235	0,489718953797845	0,415	0,139	8,32221405476383e-231	EOM Prog	Dynap
92	5,58371810557278e-218	0,425211386678584	0,861	0,684	8,50791127746124e-214	EOM Prog	Zcchc11
93	2,42069001521599e-211	0,42842703797617	0,868	0,686	3,6884053761846e-207	EOM Prog	Cnn2
94	5,37925921212032e-211	0,476803726829982	0,831	0,621	8,19637726150773e-207	EOM Prog	Tgfb2
95	2,00780748789182e-209	0,425859337586549	0,946	0,858	3,05929626930077e-205	EOM Prog	Cdh15
96	1,64925461899434e-206	0,506067341101866	0,975	0,889	2,51296926296167e-202	EOM Prog	Cavin2
97	9,76994459142504e-153	0,448536840705733	0,776	0,477	1,48864645739543e-148	EOM Prog	Hist1h1b
98	2,70631276859174e-143	0,528400813615922	0,525	0,289	4,12360876550323e-139	EOM Prog	Gal
99	1,04212057776881e-134	0,452730648471314	0,471	0,251	1,58787912434633e-130	EOM Prog	Fabp7
100	2,82212115728522e-129	0,445144786103541	0,849	0,721	4,30006600735549e-125	EOM Prog	Cyr61
101	0	0,981651063897277	0,999	0,974	0	TA Prog	Rrm2
102	0	0,867567622555799	0,893	0,604	0	TA Prog	Thbs1
103	0	0,678406387705786	0,974	0,817	0	TA Prog	Id2
104	0	0,613074819277931	0,999	0,985	0	TA Prog	Id1
105	0	0,607046199543555	0,724	0,067	0	TA Prog	Hoxc10
106	0	0,598731802966054	0,778	0,378	0	TA Prog	Arl4c
107	0	0,580271064712547	1	1	0	TA Prog	Ncl
108	0	0,501558382969917	0,999	1	0	TA Prog	Actg1
109	0	0,411875875541257	0,693	0,299	0	TA Prog	Vgll2
110	0	0,411528733494347	0,611	0,083	0	TA Prog	Hoxa7
111	0	0,404847668005212	0,555	0,048	0	TA Prog	Hoxa9
112	0	0,373225871491323	0,559	0,064	0	TA Prog	Hoxa10
113	0	0,367560251971744	1	1	0	TA Prog	Eif4a1
114	0	0,361455176064827	1	1	0	TA Prog	Npm1
115	0	0,317293083433314	0,492	0,059	0	TA Prog	Hoxc9
116	0	0,30483986188161	0,491	0,064	0	TA Prog	Lbx1
117	3,25737598310806e-304	0,484716934902528	0,996	0,961	4,96326378546175e-300	TA Prog	Tpm4
118	3,30707295261838e-303	0,346660061186204	1	0,999	5,03898705790463e-299	TA Prog	Cfl1
119	8,85095744912033e-298	0,347799606169671	0,553	0,204	1,34862038652247e-293	TA Prog	Trp53i11
120	1,57397316488022e-292	0,575035846849331	1	0,999	2,39826291132799e-288	TA Prog	Ptma
121	1,15223774325855e-275	0,354681445376596	1	1	1,75566464940306e-271	TA Prog	H3f3b
122	2,7281798646904e-269	0,39810919886375	0,871	0,603	4,15692765982877e-265	TA Prog	Tfdp2
123	2,58733405798204e-268	0,343640132934551	0,923	0,586	3,94232090414724e-264	TA Prog	Sct
124	1,10276753718653e-252	0,532502219987052	0,781	0,502	1,68028689641111e-248	TA Prog	Cst6
125	5,70964158296523e-244	0,439379402650018	0,549	0,222	8,69978087996412e-240	TA Prog	Tubb3
126	4,24604882813898e-242	0,450933473391937	0,959	0,831	6,46970459943536e-238	TA Prog	Ugcg
127	6,27067726011675e-238	0,569383028098662	0,761	0,49	9,5546309412399e-234	TA Prog	Myf5
128	1,48643474427669e-235	0,470254934080752	0,989	0,945	2,26488061985439e-231	TA Prog	Odc1
129	1,56368244848925e-235	0,363690640841496	1	0,993	2,38258294676306e-231	TA Prog	Prdx6
130	2,66202091295815e-233	0,487014253449124	0,974	0,866	4,05612126507433e-229	TA Prog	Sox11
131	2,80414720535915e-229	0,457995850996358	0,899	0,684	4,27267909680574e-225	TA Prog	Pmepa1
132	6,58505177143654e-228	0,446681390179032	0,999	0,998	1,00336433841379e-223	TA Prog	Id3
133	1,44747261037649e-227	0,39298702828351	0,991	0,954	2,20551401643066e-223	TA Prog	Nhp2
134	4,7546918598351e-224	0,402958071542697	0,987	0,938	7,24472398683074e-220	TA Prog	Timm8a1
135	5,65861103921547e-224	0,331370905538324	0,69	0,374	8,62202564045261e-220	TA Prog	Lpar1
136	2,12829387978611e-217	0,288456190498399	0,656	0,34	3,2428813846301e-213	TA Prog	Iqsec3
137	3,51777325904356e-214	0,381189515585333	0,992	0,936	5,36003111480468e-210	TA Prog	Hmgb3
138	2,09009996920685e-211	0,604124543568591	0,975	0,867	3,18468532308048e-207	TA Prog	Ankrd1
139	3,82896416028446e-203	0,347364954120498	0,998	0,987	5,83419269102543e-199	TA Prog	Eno3
140	3,78974199833658e-201	0,379434946708722	0,998	0,993	5,77442988286544e-197	TA Prog	Cdv3
141	7,38872440234029e-200	0,471410210869972	0,784	0,511	1,12581993718459e-195	TA Prog	Aurka
142	6,12183067202859e-198	0,567726684321693	0,914	0,721	9,32783339496996e-194	TA Prog	Spp1
143	6,52282117413228e-198	0,338301806011051	0,998	0,983	9,93882262302536e-194	TA Prog	Cnih4
144	1,16226451586948e-193	0,28814247917483	1	0,999	1,77094244283033e-189	TA Prog	Hnrnpab
145	1,77596835205111e-193	0,384531233725903	0,994	0,985	2,70604297802028e-189	TA Prog	Serpinf1
146	6,73063241252962e-189	0,628339354429982	0,893	0,71	1,02554646069714e-184	TA Prog	Ccnd1
147	3,56050870815767e-184	0,334752363240008	1	0,998	5,42514711861984e-180	TA Prog	Anp32b
148	6,65910890476112e-184	0,338641154346748	0,986	0,937	1,01464842381845e-179	TA Prog	Dctpp1
149	4,81935924105541e-183	0,311625650174438	1	0,998	7,34325767559613e-179	TA Prog	Vapa
150	2,57671972192501e-180	0,326737121649078	1	0,995	3,92614784029714e-176	TA Prog	Calm2
151	1,00680825011812e-174	0,36561752027586	0,974	0,907	1,53407373070498e-170	TA Prog	Nop56
152	5,77540353000304e-171	0,567183346928286	0,99	0,893	8,79998235866564e-167	TA Prog	Myod1
153	1,50064460128317e-170	0,346568348095361	0,814	0,58	2,28653217897517e-166	TA Prog	Tmem119
154	4,69103093964059e-167	0,320498105853128	0,976	0,902	7,14772384273037e-163	TA Prog	Apex1
155	1,81026151909231e-166	0,302807743804639	0,996	0,988	2,75829547664096e-162	TA Prog	Rsl1d1
156	9,29889036437592e-164	0,284180709471386	0,999	0,993	1,41687192481996e-159	TA Prog	Snu13
157	2,36273960448167e-163	0,297719515815636	0,988	0,936	3,60010633534871e-159	TA Prog	Dph3
158	9,02858175410667e-162	0,377027530566909	0,771	0,53	1,37568500187323e-157	TA Prog	Ccne1
159	2,07029787143322e-161	0,366675585456522	0,994	0,961	3,1545128667028e-157	TA Prog	Nasp
160	6,82527152233488e-161	0,304257885702991	0,98	0,924	1,03996662185817e-156	TA Prog	Dnajc2
161	1,67710922984844e-160	0,290103004803237	0,998	0,992	2,55541133352006e-156	TA Prog	Srsf7
162	9,28386813519347e-160	0,30215424181407	0,742	0,491	1,41458298775943e-155	TA Prog	Tuba1c
163	1,23272090017702e-159	0,289679222503881	0,997	0,984	1,87829683559972e-155	TA Prog	Pa2g4
164	2,10281686914774e-156	0,328438940921395	0,957	0,856	3,20406206352042e-152	TA Prog	Dkc1
165	9,88552321272619e-156	0,313511028452405	0,984	0,919	1,50625717192309e-151	TA Prog	Lsm2
166	1,63193768976446e-155	0,331795652836968	0,871	0,713	2,4865834578941e-151	TA Prog	Cdk2ap2
167	9,26909033045721e-154	0,318517965941696	0,996	0,98	1,41233129365177e-149	TA Prog	Stmn1
168	6,26663524047795e-150	0,28390016875307	0,998	0,976	9,54847211591626e-146	TA Prog	Ywhaq
169	4,18787550520692e-149	0,320570817747	0,947	0,787	6,38106590728378e-145	TA Prog	Ezh2
170	2,31533483222877e-148	0,322058788241729	0,972	0,89	3,52787568386698e-144	TA Prog	Ak2
171	7,13746549457939e-145	0,304653010995579	0,995	0,959	1,08753561740906e-140	TA Prog	Nop58
172	7,87202160490824e-143	0,293753765610546	0,859	0,676	1,19945993193987e-138	TA Prog	Nbl1
173	3,30086860116178e-140	0,284821897710429	0,996	0,989	5,02953348759021e-136	TA Prog	Tubb4b
174	3,73340179098292e-140	0,312029979163122	0,965	0,852	5,68858430892067e-136	TA Prog	Marcksl1
175	5,1621982129855e-140	0,500198015937621	0,975	0,91	7,86564141712601e-136	TA Prog	S100a4
176	2,36902361402576e-139	0,301401785097076	0,987	0,927	3,60968128069104e-135	TA Prog	Lyar
177	4,08178789945662e-139	0,284827798671446	0,985	0,943	6,21942022240205e-135	TA Prog	Mrto4
178	1,19146777502289e-132	0,317426788325189	0,952	0,882	1,81543944880237e-128	TA Prog	Nolc1
179	1,26287069840042e-130	0,403533895580858	0,987	0,932	1,92423608315273e-126	TA Prog	Gadd45g
180	5,76985229494971e-127	0,287366228891835	0,954	0,872	8,79152394181487e-123	TA Prog	Rras2
181	7,31741005725366e-126	0,41092202254495	0,943	0,826	1,11495377042374e-121	TA Prog	Mt1
182	4,8451596062122e-124	0,339787811754019	1	1	7,38256969198552e-120	TA Prog	Ftl1
183	1,60457234025092e-123	0,369952509502273	0,993	0,905	2,44488687484032e-119	TA Prog	Hmgb2
184	6,05070544833003e-122	0,28684636101525	0,972	0,872	9,21945989162047e-118	TA Prog	Tipin
185	3,02177648858701e-117	0,287217806075752	0,902	0,771	4,60428083566002e-113	TA Prog	Ifrd1
186	4,3692610177212e-115	0,346263463193523	0,998	0,938	6,65744301270179e-111	TA Prog	Hes6
187	1,66936077775582e-114	0,305325278922309	0,973	0,908	2,54360501706655e-110	TA Prog	Ass1
188	7,63629943257185e-112	0,301455620058639	1	0,996	1,16354294454097e-107	TA Prog	Gm42418
189	2,55763403919424e-109	0,29268128138589	0,901	0,722	3,89706698552027e-105	TA Prog	H2afx
190	2,98445683824245e-106	0,307883125892134	0,793	0,566	4,54741688443002e-102	TA Prog	Csf1
191	7,59502966863621e-105	0,294899440396537	0,998	0,986	1,1572546706101e-100	TA Prog	Sec61b
192	7,37016828599452e-99	0,290930282673098	0,805	0,59	1,12299254173699e-94	TA Prog	Hells
193	1,02565840991926e-97	0,283840405736537	0,994	0,977	1,56279571919398e-93	TA Prog	Ctsl
194	1,89297488105967e-93	0,351590104175834	0,953	0,765	2,88432582627062e-89	TA Prog	Tagln2
195	5,16088479450105e-83	0,311984559617819	0,695	0,532	7,86364016138126e-79	TA Prog	Errfi1
196	1,50009045873938e-81	0,325060193086297	0,904	0,745	2,28568783198119e-77	TA Prog	Top2a
197	9,89590658792259e-80	0,288743837166705	0,977	0,854	1,50783928680177e-75	TA Prog	Cdk1
198	5,36742972680682e-76	0,368504858517233	0,714	0,522	8,17835267473555e-72	TA Prog	Hist1h1b
199	2,14448976302802e-70	0,294238660831816	0,829	0,657	3,2675590519258e-66	TA Prog	Prc1
200	2,68411241211648e-65	0,304827080274244	0,733	0,583	4,08978208234187e-61	TA Prog	Idi1
201	0	2,76977552058173	0,873	0,36	0	EOM Diff	Cdkn1c
202	0	2,43911723787266	0,953	0,555	0	EOM Diff	Actc1
203	0	1,71858843378578	1	0,84	0	EOM Diff	Myog
204	0	1,71287871631157	0,963	0,367	0	EOM Diff	Mymx
205	0	1,42491624188706	1	0,925	0	EOM Diff	Svbp
206	0	1,42062938349217	0,988	0,846	0	EOM Diff	Spg21
207	0	1,33854574548644	0,92	0,61	0	EOM Diff	Bex1
208	0	1,29766472280843	0,907	0,335	0	EOM Diff	Lmod3
209	0	1,23661712372645	0,956	0,617	0	EOM Diff	Myl4
210	0	1,2040465354561	1	0,994	0	EOM Diff	Acta2
211	0	1,18807923258894	1	0,972	0	EOM Diff	Ttn
212	0	1,17565069158007	0,989	0,716	0	EOM Diff	Cdkn1a
213	0	1,05780104348597	0,976	0,604	0	EOM Diff	Fndc5
214	0	1,05150396156669	0,985	0,814	0	EOM Diff	Jam3
215	0	1,04706993292925	0,999	0,928	0	EOM Diff	Tnnt1
216	0	1,03201969536236	0,708	0,325	0	EOM Diff	Ctrb1
217	0	1,01985595121385	0,999	0,987	0	EOM Diff	Tubb2a
218	0	0,94097433179865	0,965	0,608	0	EOM Diff	Mymk
219	0	0,902781577863778	1	0,997	0	EOM Diff	Tpm2
220	0	0,887696890004029	0,982	0,768	0	EOM Diff	Neb
221	0	0,869120972154951	0,941	0,515	0	EOM Diff	Ccdc141
222	0	0,863533577013316	0,872	0,394	0	EOM Diff	Mybph
223	0	0,860339848490773	0,997	0,929	0	EOM Diff	Nes
224	0	0,860296066241607	0,93	0,537	0	EOM Diff	Gm28653
225	0	0,856960265134417	1	0,991	0	EOM Diff	Bin1
226	0	0,85121924751594	0,834	0,272	0	EOM Diff	Pnmal2
227	0	0,826860789932784	0,974	0,733	0	EOM Diff	Olfml2b
228	0	0,820663462710371	0,995	0,713	0	EOM Diff	Rbm24
229	0	0,818793197187961	0,918	0,496	0	EOM Diff	Zbtb18
230	0	0,801888865952503	0,962	0,597	0	EOM Diff	Iffo1
231	0	0,787495764173672	0,995	0,863	0	EOM Diff	Ank1
232	0	0,783801308635439	1	0,999	0	EOM Diff	Tpm1
233	0	0,783446413957206	0,991	0,955	0	EOM Diff	Macf1
234	0	0,78137677917556	0,962	0,7	0	EOM Diff	Ralgps2
235	0	0,760700370796098	1	0,994	0	EOM Diff	Purb
236	0	0,760052326373132	0,726	0,237	0	EOM Diff	Atp2a1
237	0	0,759213297822921	0,978	0,76	0	EOM Diff	Aamdc
238	0	0,748342788758521	0,994	0,958	0	EOM Diff	Pdcl3
239	0	0,745637549617127	0,722	0,23	0	EOM Diff	Arpp21
240	0	0,724505380089763	0,985	0,876	0	EOM Diff	Slc29a1
241	0	0,711119365848973	0,999	0,997	0	EOM Diff	Top1
242	0	0,705399454646348	0,969	0,788	0	EOM Diff	Lima1
243	0	0,696217258065365	0,881	0,512	0	EOM Diff	Ptgis
244	0	0,689930449827566	0,879	0,489	0	EOM Diff	Cap2
245	0	0,681773892667511	0,799	0,386	0	EOM Diff	Zeb1
246	0	0,676472898784159	0,893	0,563	0	EOM Diff	Tmem38b
247	0	0,66712881541105	0,701	0,215	0	EOM Diff	Tm6sf1
248	0	0,666226403696433	0,677	0,259	0	EOM Diff	Sept4
249	0	0,657972510479327	0,998	0,974	0	EOM Diff	Hacd1
250	0	0,653100973650944	0,974	0,837	0	EOM Diff	Pdlim4
251	0	0,645570093243008	0,887	0,478	0	EOM Diff	Mycl
252	0	0,644671418847889	0,864	0,486	0	EOM Diff	Chrng
253	0	0,640460407022976	0,933	0,696	0	EOM Diff	St8sia2
254	0	0,617738241972276	0,988	0,936	0	EOM Diff	Olfm1
255	0	0,594091233813505	0,504	0,074	0	EOM Diff	Car2
256	0	0,591148526246738	0,67	0,257	0	EOM Diff	Tmem38a
257	0	0,575154299941786	0,781	0,383	0	EOM Diff	Apobec2
258	0	0,560768142091105	1	1	0	EOM Diff	Sh3glb1
259	0	0,545495699140274	0,999	0,988	0	EOM Diff	Psmc3
260	0	0,544666059663469	0,851	0,53	0	EOM Diff	Fam8a1
261	0	0,530444096424139	0,752	0,342	0	EOM Diff	Syne1
262	0	0,528254583344572	0,999	0,997	0	EOM Diff	Rtn4
263	9,78872866310406e-308	0,694776233084246	0,991	0,941	1,49150858639717e-303	EOM Diff	Pdlim7
264	2,2117510154542e-306	0,612629895592436	1	0,994	3,37004502224756e-302	EOM Diff	Hspb1
265	1,88163590428363e-305	0,669450512755313	0,755	0,336	2,86704862735696e-301	EOM Diff	Pgam2
266	2,39847940515883e-302	0,545270610768885	0,686	0,301	3,65456306964051e-298	EOM Diff	Dtna
267	2,61621273333126e-302	0,674999091183884	0,949	0,723	3,98632334177684e-298	EOM Diff	Jsrp1
268	4,26801298601255e-300	0,551578625248918	0,62	0,236	6,50317138678732e-296	EOM Diff	Dpep1
269	3,64676382445232e-294	0,565595837980675	0,996	0,953	5,556574039318e-290	EOM Diff	Celf2
270	1,85393496203644e-290	0,824250048061508	0,996	0,928	2,82484070165492e-286	EOM Diff	Tnnt3
271	4,16602231590611e-286	0,673848950027065	0,895	0,587	6,34776820274614e-282	EOM Diff	Cacng1
272	5,24651294086491e-285	0,575435830359248	0,959	0,813	7,99411176799586e-281	EOM Diff	Rnf11
273	1,25476102556813e-284	0,609067311773908	0,959	0,855	1,91187937465816e-280	EOM Diff	Akr1b8
274	2,5037727129861e-274	0,76421367732885	0,692	0,297	3,81499848277692e-270	EOM Diff	Myl1
275	2,5148594623007e-273	0,608754845088813	0,936	0,66	3,83189136270758e-269	EOM Diff	Gatm
276	7,4297567399898e-273	0,52678445943217	0,758	0,422	1,13207203447225e-268	EOM Diff	Chd3
277	3,55939683797067e-268	0,570412615079276	0,991	0,936	5,4234529620159e-264	EOM Diff	Zfp106
278	7,579884644344e-265	0,680206753584878	0,596	0,239	1,1549470232587e-260	EOM Diff	Cdc42ep3
279	1,74182058422462e-264	0,530086358536306	0,997	0,994	2,65401202418305e-260	EOM Diff	Akr1b3
280	4,94324085303217e-264	0,960741056172757	0,86	0,525	7,53201608776511e-260	EOM Diff	Tnni1
281	1,11556587660526e-257	0,571814514567361	0,995	0,981	1,69978772618343e-253	EOM Diff	Map2k2
282	6,48949093099519e-253	0,601277023823878	0,88	0,584	9,88803733155737e-249	EOM Diff	Actn3
283	2,09472147243623e-250	0,551980701072322	0,976	0,883	3,19172710755108e-246	EOM Diff	Palld
284	6,92809721483192e-250	0,529376432190499	0,987	0,956	1,05563417262394e-245	EOM Diff	Acadl
285	5,95561148529556e-249	0,700791392921387	0,977	0,841	9,07456522014485e-245	EOM Diff	Map1lc3a
286	5,40031320740749e-245	0,740741675477176	0,841	0,47	8,22845723412679e-241	EOM Diff	Myh3
287	1,76345300892543e-231	0,596623185083057	0,871	0,65	2,68697334969967e-227	EOM Diff	Dbn1
288	1,67010230873648e-228	0,534242182319594	0,922	0,728	2,54473488782177e-224	EOM Diff	Bnip3
289	2,11130395803515e-221	0,570646213159787	0,963	0,889	3,21699384085816e-217	EOM Diff	Ndufv3
290	5,12240381825977e-219	0,546222588502549	0,893	0,5	7,80500669788242e-215	EOM Diff	Pdlim3
291	1,01880733093569e-215	0,565291364841628	0,711	0,409	1,55235673014671e-211	EOM Diff	Scrib
292	4,31543169543646e-211	0,535491060341245	0,888	0,729	6,57542327433654e-207	EOM Diff	Mphosph6
293	1,24404918067096e-206	0,575754354192027	0,743	0,454	1,89555773658835e-202	EOM Diff	Mybpc1
294	5,10846795299539e-205	0,621232478924273	0,994	0,886	7,78377261997907e-201	EOM Diff	Tnni2
295	1,44954659516422e-204	0,549790258783393	0,977	0,942	2,20867414705172e-200	EOM Diff	Polr2i
296	7,28885861654988e-201	0,628600563175445	0,998	0,926	1,1106033874037e-196	EOM Diff	Mylpf
297	1,29802473899322e-200	0,632685527870856	1	0,906	1,97780029480398e-196	EOM Diff	Myod1
298	4,59337512857395e-176	0,575691994592467	0,911	0,654	6,99892568340813e-172	EOM Diff	Tnnc1
299	2,05901483999893e-159	0,615538437403464	0,853	0,69	3,13732091170637e-155	EOM Diff	Ckb
300	4,83472394053217e-143	0,585206786352488	0,964	0,929	7,36666886818886e-139	EOM Diff	Kcnq1ot1
301	0	2,49039352459302	0,853	0,316	0	TA Diff	Myl1
302	0	2,41562004838851	1	0,894	0	TA Diff	Acta1
303	0	2,2980700200397	0,975	0,49	0	TA Diff	Myh3
304	0	2,16320901272709	0,996	0,669	0	TA Diff	Tnnc1
305	0	2,13366133560515	0,99	0,659	0	TA Diff	Sct
306	0	2,12461410293697	1	0,933	0	TA Diff	Mylpf
307	0	2,08237210227049	0,934	0,495	0	TA Diff	Tnnc2
308	0	2,04908571526019	0,998	0,627	0	TA Diff	Tnnt2
309	0	2,00020501570275	0,981	0,544	0	TA Diff	Tnni1
310	0	1,77551499249037	0,973	0,649	0	TA Diff	Myl4
311	0	1,55123052867767	0,999	0,856	0	TA Diff	Myog
312	0	1,54792240035693	1	0,935	0	TA Diff	Tnnt3
313	0	1,5003266093962	0,965	0,43	0	TA Diff	Mybph
314	0	1,41553132763722	0,995	0,64	0	TA Diff	Mymk
315	0	1,39949256512105	0,993	0,527	0	TA Diff	Pdlim3
316	0	1,37516010283432	1	0,975	0	TA Diff	Ttn
317	0	1,36787224723471	0,844	0,377	0	TA Diff	Dclk1
318	0	1,36156933039886	1	0,742	0	TA Diff	Cdkn1a
319	0	1,30434277737135	0,996	0,788	0	TA Diff	Neb
320	0	1,24143681857457	1	0,969	0	TA Diff	Cryab
321	0	1,19246265298816	1	0,935	0	TA Diff	Tnnt1
322	0	1,18895668060753	1	0,933	0	TA Diff	Svbp
323	0	1,1860166735835	0,999	0,896	0	TA Diff	Tnni2
324	0	1,183825743522	0,904	0,448	0	TA Diff	C1qtnf3
325	0	1,15094230355693	0,892	0,361	0	TA Diff	Pgam2
326	0	1,1345501734684	0,839	0,231	0	TA Diff	Klhl41
327	0	1,10961158649325	0,996	0,823	0	TA Diff	Mef2a
328	0	1,06850651259113	0,771	0,247	0	TA Diff	Cav3
329	0	1,02702935413265	1	0,952	0	TA Diff	Hes6
330	0	1,02124482002634	0,995	0,817	0	TA Diff	Hspb8
331	0	1,00307986921783	0,691	0,166	0	TA Diff	Mb
332	0	0,911779065527237	0,644	0,098	0	TA Diff	Casq2
333	0	0,910067771282696	0,842	0,264	0	TA Diff	Arpp21
334	0	0,899949310557117	0,894	0,326	0	TA Diff	5430431A17Rik
335	0	0,861782769655123	0,468	0,08	0	TA Diff	Ckm
336	0	0,85190583819151	0,753	0,16	0	TA Diff	Hspb3
337	0	0,802664973507308	0,829	0,278	0	TA Diff	Tmem38a
338	0	0,801831153136653	0,5	0,066	0	TA Diff	Csrp3
339	0	0,794064411240534	0,779	0,261	0	TA Diff	Nrap
340	0	0,783254069278153	0,825	0,295	0	TA Diff	Srl
341	0	0,727783097233057	0,642	0,174	0	TA Diff	Ldb3
342	0	0,719838997878292	0,633	0,138	0	TA Diff	Unc45b
343	0	0,714519532454568	0,794	0,302	0	TA Diff	Trim54
344	0	0,672315502383736	0,665	0,156	0	TA Diff	Smim5
345	0	0,648223452057893	1	1	0	TA Diff	Tmsb10
346	0	0,638950322486902	0,489	0,095	0	TA Diff	Nmrk2
347	1,89351327416559e-307	0,849794489988193	0,974	0,689	2,88514617584612e-303	TA Diff	Prune2
348	4,60499432838553e-306	1,22000129977925	0,939	0,43	7,01662985816103e-302	TA Diff	Mymx
349	1,04495132580976e-299	1,33030793148741	0,637	0,185	1,59219233513634e-295	TA Diff	Mef2c
350	1,15244597483328e-299	0,690083608852101	1	0,997	1,75598193185348e-295	TA Diff	Chrna1
351	1,36045040525971e-298	0,778026443653765	0,905	0,506	2,07291828249422e-294	TA Diff	Mllt11
352	1,69040854248236e-296	0,844564911715684	0,959	0,603	2,57567549618037e-292	TA Diff	Actn3
353	1,10345270483133e-288	0,839462412722811	1	0,992	1,6813308863515e-284	TA Diff	Bin1
354	6,690474449693e-288	1,18531206297121	0,88	0,396	1,01942759189972e-283	TA Diff	Lmod3
355	4,17039425526142e-286	0,883639049786533	0,944	0,633	6,35442972674182e-282	TA Diff	Popdc3
356	1,26784679841407e-284	0,857264945242839	0,98	0,781	1,93181816674352e-280	TA Diff	Aamdc
357	1,8634810012485e-283	0,86618940304132	0,991	0,803	2,83938600160234e-279	TA Diff	Lima1
358	2,25341907450222e-280	0,927507795384889	0,959	0,61	3,43353464381904e-276	TA Diff	Cacng1
359	9,64742269571227e-280	0,816419167833221	0,979	0,741	1,46997779614568e-275	TA Diff	Jsrp1
360	4,10339467262763e-279	0,75382909421398	0,563	0,139	6,25234246268272e-275	TA Diff	Lmod2
361	4,1440397634531e-279	0,716956244155169	0,921	0,543	6,3142733875735e-275	TA Diff	Pkia
362	2,15432561818489e-274	0,635947775296906	0,728	0,256	3,28254594442832e-270	TA Diff	Atcayos
363	8,8244533604822e-274	1,03409226324941	0,998	0,958	1,34458195853667e-269	TA Diff	Macf1
364	1,59108633473149e-273	0,642204008836538	1	1	2,42433824823037e-269	TA Diff	Des
365	1,28033942190905e-268	0,667479384689841	1	1	1,95085317716282e-264	TA Diff	Tmsb4x
366	6,11894244311005e-265	0,749658957080455	0,937	0,59	9,32343260056679e-261	TA Diff	Tmem38b
367	8,10944464579395e-264	0,870461381717452	0,955	0,627	1,23563608067962e-259	TA Diff	Gadd45a
368	2,79664985245321e-263	1,10927895965977	0,881	0,536	4,26125538018295e-259	TA Diff	Cavin4
369	5,17922684618433e-263	0,642360232212266	0,999	0,989	7,89158794553106e-259	TA Diff	Eno3
370	7,07210138750369e-256	0,860704417389499	0,961	0,684	1,07757608841394e-251	TA Diff	Gatm
371	8,1217612630956e-255	0,832559854459743	0,978	0,641	1,23751276365788e-250	TA Diff	Fndc5
372	1,63879500644411e-252	0,844449039972906	0,823	0,425	2,49703195131889e-248	TA Diff	Scrib
373	5,76420436497664e-250	0,659528321101893	0,753	0,283	8,7829181909149e-246	TA Diff	Atp2a1
374	1,7339300344236e-247	0,715707865853533	0,965	0,704	2,64198919345124e-243	TA Diff	Synpo2l
375	2,82398495211606e-246	0,758304254803181	0,934	0,558	4,30290587153924e-242	TA Diff	Ccdc141
376	3,12556148446336e-246	0,70222108236026	0,996	0,97	4,76241803387682e-242	TA Diff	Tubb6
377	3,7206446427783e-246	0,735840081805745	0,964	0,633	5,66914624220129e-242	TA Diff	Iffo1
378	8,58054759005459e-242	0,771275652392074	0,997	0,941	1,30741803629662e-237	TA Diff	Zfp106
379	9,60796636978062e-242	0,730980938107551	0,984	0,839	1,46396583576347e-237	TA Diff	Enah
380	3,79997006948152e-240	0,671186384042221	0,999	0,918	5,790014394869e-236	TA Diff	Vasp
381	3,58790635911998e-239	0,811612992578935	0,919	0,614	5,46689291939112e-235	TA Diff	Hspb2
382	8,09812093740823e-229	0,902770043754525	0,988	0,86	1,23391068723289e-224	TA Diff	Spg21
383	3,07995968157147e-227	0,785042191889777	0,997	0,936	4,69293456681045e-223	TA Diff	Nes
384	4,54071061672398e-226	0,959390492787145	0,929	0,595	6,91868076670233e-222	TA Diff	R3hdml
385	6,93583353262589e-224	0,8016642048751	1	0,994	1,05681295536621e-219	TA Diff	Hspb1
386	1,88172465474233e-223	0,639766479388749	0,997	0,962	2,86718385643089e-219	TA Diff	Pdcl3
387	5,87842993463633e-216	0,659297261345643	0,997	0,957	8,95696369140538e-212	TA Diff	Celf2
388	2,55485069052036e-215	0,651834189583832	0,973	0,826	3,89282599714587e-211	TA Diff	Rnf11
389	3,46275492106084e-209	0,665924470018269	0,935	0,664	5,2761996732204e-205	TA Diff	Dbn1
390	7,01871971508617e-208	0,91470147050891	0,918	0,698	1,06944232298768e-203	TA Diff	Ckb
391	1,19557956554412e-198	0,637300278027086	0,881	0,522	1,82170458401957e-194	TA Diff	Chrng
392	9,73896606418898e-184	0,834979152285753	1	0,998	1,48392625920048e-179	TA Diff	Tpm2
393	8,31981178156701e-173	0,648157946866224	0,636	0,27	1,26768972115736e-168	TA Diff	Cdc42ep3
394	2,45225769325881e-172	0,662399889641883	0,838	0,538	3,73650504721845e-168	TA Diff	Isyna1
395	4,75916376557839e-172	1,59228856127031	0,846	0,608	7,2515378296118e-168	TA Diff	Actc1
396	3,47128663560989e-146	0,671247097491785	0,929	0,668	5,28919944667879e-142	TA Diff	Scx
397	5,32236622657398e-138	0,641491908036401	0,987	0,854	8,10968941943078e-134	TA Diff	Map1lc3a
398	7,98868718847762e-138	1,12087821798335	0,868	0,648	1,21723626690834e-133	TA Diff	Bex1
399	3,40509348592371e-95	0,720742733085989	0,9	0,72	5,18834094450196e-91	TA Diff	Tagln
400	1,84681028775376e-08	1,49105690981917	0,368	0,332	0,000281398483545041	TA Diff	Meg3
