## Supplementary material for "Extraocular muscle stem cells exhibit distinct cellular properties associated with non-muscle molecular signatures": Suppl Table 2

### Sheet: ClueGO Results
ID	Term	Ontology Source	Term PValue	Term PValue Corrected with Bonferroni step down	Group PValue	Group PValue Corrected with Bonferroni step down	GOLevels	GOGroups	% Associated Genes	Nr. Genes	Cluster	Genes Cluster #1	Genes Cluster #2	Genes Cluster #3	Genes Cluster #4	%Genes Cluster #1	%Genes Cluster #2	%Genes Cluster #3	%Genes Cluster #4	%Genes Cluster #1.adjusted.to.input.list.size	%Genes Cluster #2.adjusted.to.input.list.size	%Genes Cluster #3.adjusted.to.input.list.size	%Genes Cluster #4.adjusted.to.input.list.size	Associated Genes Found
R-MMU:445355	Smooth Muscle Contraction	REACTOME_Pathways_08.05.2020	6.79677e-06	0.000380619	6.79677e-06	4.75774e-05	[-1]	Group0	21.4286	6	None Specific Cluster	[]	[Tpm4]	[Acta2, Mylpf, Tpm1, Tpm2]	[Cav3, Mylpf, Tpm2]	0	12.5	50	37.5	0	13.5432	49.4401	37.0167	[Acta2, Cav3, Mylpf, Tpm1, Tpm2, Tpm4]
R-MMU:525793	Myogenesis	REACTOME_Pathways_08.05.2020	4.79809e-05	0.00254299	4.79809e-05	0.000239904	[-1]	Group1	20.8333	5	None Specific Cluster	[Cdh15]	[Myf5, Myod1]	[Myod1, Myog]	[Mef2c, Myog]	14.2857	28.5714	28.5714	28.5714	13.8915	30.4948	27.8306	27.7831	[Cdh15, Mef2c, Myf5, Myod1, Myog]
R-MMU:71288	Creatine metabolism	REACTOME_Pathways_08.05.2020	0.000398774	0.0155522	0.000398774	0.000797548	[-1]	Group2	33.3333	3	None Specific Cluster	[]	[]	[Ckb, Gatm]	[Ckb, Ckm, Gatm]	0	0	40	60	0	0	40.0411	59.9589	[Ckb, Ckm, Gatm]
R-MMU:2243919	Crosslinking of collagen fibrils	REACTOME_Pathways_08.05.2020	0.000220741	0.00949185	0.000220741	0.000662222	[-1]	Group3	22.2222	4	Specific for Cluster #1	[Col1a2, Col4a1, Loxl1, Pcolce]	[]	[]	[]	100	0	0	0	100	0	0	0	[Col1a2, Col4a1, Loxl1, Pcolce]
R-MMU:390522	Striated Muscle Contraction	REACTOME_Pathways_08.05.2020	7.30287e-26	4.30869e-24	1.53351e-15	1.38016e-14	[-1]	Group4	57.5758	19	None Specific Cluster	[Vim]	[Tpm4]	[Actc1, Actn3, Mybpc1, Myh3, Myl1, Neb, Tnnc1, Tnni1, Tnni2, Tnnt1, Tnnt3, Tpm1, Tpm2]	[Acta1, Actc1, Actn3, Des, Myh3, Myl1, Neb, Tnnc1, Tnnc2, Tnni1, Tnni2, Tnnt1, Tnnt2, Tnnt3, Tpm2]	3.33333	3.33333	43.3333	50	3.32007	3.64412	43.2348	49.801	[Acta1, Actc1, Actn3, Des, Mybpc1, Myh3, Myl1, Neb, Tnnc1, Tnnc2, Tnni1, Tnni2, Tnnt1, Tnnt2, Tnnt3, Tpm1, Tpm2, Tpm4, Vim]
R-MMU:397014	Muscle contraction	REACTOME_Pathways_08.05.2020	1.53351e-15	8.89434e-14	1.53351e-15	1.38016e-14	[-1]	Group4	13.8728	24	None Specific Cluster	[Vim]	[Tpm4]	[Acta2, Actc1, Actn3, Atp2a1, Mybpc1, Myh3, Myl1, Mylpf, Neb, Tnnc1, Tnni1, Tnni2, Tnnt1, Tnnt3, Tpm1, Tpm2]	[Acta1, Actc1, Actn3, Atp2a1, Casq2, Cav3, Des, Myh3, Myl1, Mylpf, Neb, Tnnc1, Tnnc2, Tnni1, Tnni2, Tnnt1, Tnnt2, Tnnt3, Tpm2]	2.7027	2.7027	43.2432	51.3513	2.6936	2.95651	43.1714	51.1785	[Acta1, Acta2, Actc1, Actn3, Atp2a1, Casq2, Cav3, Des, Mybpc1, Myh3, Myl1, Mylpf, Neb, Tnnc1, Tnnc2, Tnni1, Tnni2, Tnnt1, Tnnt2, Tnnt3, Tpm1, Tpm2, Tpm4, Vim]
R-MMU:6791312	TP53 Regulates Transcription of Cell Cycle Genes	REACTOME_Pathways_08.05.2020	2.22662e-05	0.00122464	2.22662e-05	0.000133597	[-1]	Group5	17.6471	6	None Specific Cluster	[]	[Aurka, Ccne1, Npm1]	[Cdkn1a, Cdkn1c, Gadd45a]	[Cdkn1a, Gadd45a]	0	37.5	37.5	25	0	39.6822	36.2154	24.1024	[Aurka, Ccne1, Cdkn1a, Cdkn1c, Gadd45a, Npm1]
R-MMU:6804116	TP53 Regulates Transcription of Genes Involved in G1 Cell Cycle Arrest	REACTOME_Pathways_08.05.2020	0.000562441	0.0208103	2.22662e-05	0.000133597	[-1]	Group5	30	3	None Specific Cluster	[]	[Ccne1]	[Cdkn1a, Cdkn1c]	[Cdkn1a]	0	25	50	25	0	26.7641	48.8518	24.3841	[Ccne1, Cdkn1a, Cdkn1c]
R-MMU:114608	Platelet degranulation	REACTOME_Pathways_08.05.2020	0.000144461	0.00693413	0.00020102	0.000804081	[-1]	Group6	7.9646	9	Specific for Cluster #1	[Anxa5, Fn1, Islr, Sparc, Tagln2, Tgfb2, Timp1]	[Actg1]	[Tmsb4x]	[Tmsb4x]	70	10	10	10	69.3116	10.8681	9.91862	9.90166	[Actg1, Anxa5, Fn1, Islr, Sparc, Tagln2, Tgfb2, Timp1, Tmsb4x]
R-MMU:76005	Response to elevated platelet cytosolic Ca2+	REACTOME_Pathways_08.05.2020	0.00020102	0.00884489	0.00020102	0.000804081	[-1]	Group6	7.62712	9	Specific for Cluster #1	[Anxa5, Fn1, Islr, Sparc, Tagln2, Tgfb2, Timp1]	[Actg1]	[Tmsb4x]	[Tmsb4x]	70	10	10	10	69.3116	10.8681	9.91862	9.90166	[Actg1, Anxa5, Fn1, Islr, Sparc, Tagln2, Tgfb2, Timp1, Tmsb4x]
R-MMU:1474228	Degradation of the extracellular matrix	REACTOME_Pathways_08.05.2020	0.000370061	0.0148024	2.58201e-07	2.06561e-06	[-1]	Group7	7.03125	9	Specific for Cluster #1	[Capn6, Col1a2, Col4a1, Col6a1, Fbn1, Fn1, Timp1]	[Spp1]	[Ctrb1]	[]	77.7778	11.1111	11.1111	0	76.9289	12.0625	11.0087	0	[Capn6, Col1a2, Col4a1, Col6a1, Ctrb1, Fbn1, Fn1, Spp1, Timp1]
R-MMU:1474244	Extracellular matrix organization	REACTOME_Pathways_08.05.2020	3.27246e-06	0.00018653	2.58201e-07	2.06561e-06	[-1]	Group7	6.39098	17	Specific for Cluster #1	[Bgn, Capn6, Cd47, Col1a2, Col4a1, Col6a1, Fbn1, Fn1, Loxl1, Nid2, Pcolce, Sparc, Tgfb2, Timp1]	[Spp1]	[Ctrb1, Jam3]	[]	82.3529	5.88235	11.7647	0	81.8664	6.41834	11.7152	0	[Bgn, Capn6, Cd47, Col1a2, Col4a1, Col6a1, Ctrb1, Fbn1, Fn1, Jam3, Loxl1, Nid2, Pcolce, Sparc, Spp1, Tgfb2, Timp1]
R-MMU:216083	Integrin cell surface interactions	REACTOME_Pathways_08.05.2020	2.59454e-05	0.00140105	2.58201e-07	2.06561e-06	[-1]	Group7	11.4286	8	Specific for Cluster #1	[Cd47, Col1a2, Col4a1, Col6a1, Fbn1, Fn1]	[Spp1]	[Jam3]	[]	75	12.5	12.5	0	74.0803	13.5518	12.3679	0	[Cd47, Col1a2, Col4a1, Col6a1, Fbn1, Fn1, Jam3, Spp1]
R-MMU:3000178	ECM proteoglycans	REACTOME_Pathways_08.05.2020	0.000833515	0.029173	2.58201e-07	2.06561e-06	[-1]	Group7	11.6279	5	Specific for Cluster #1	[Bgn, Col1a2, Col6a1, Fn1, Sparc]	[]	[]	[]	100	0	0	0	100	0	0	0	[Bgn, Col1a2, Col6a1, Fn1, Sparc]
R-MMU:381426	Regulation of Insulin-like Growth Factor (IGF) transport and uptake by Insulin-like Growth Factor Binding Proteins (IGFBPs)	REACTOME_Pathways_08.05.2020	0.000154555	0.00710953	2.58201e-07	2.06561e-06	[-1]	Group7	7.89474	9	Specific for Cluster #1	[Ccn1, Ckap4, Fbn1, Fn1, Igfbp2, Igfbp7, Prss23, Timp1]	[Spp1]	[]	[]	88.8889	11.1111	0	0	87.9352	12.0647	0	0	[Ccn1, Ckap4, Fbn1, Fn1, Igfbp2, Igfbp7, Prss23, Spp1, Timp1]
R-MMU:8957275	Post-translational protein phosphorylation	REACTOME_Pathways_08.05.2020	0.000555552	0.021111	2.58201e-07	2.06561e-06	[-1]	Group7	7.40741	8	Specific for Cluster #1	[Ccn1, Ckap4, Fbn1, Fn1, Igfbp7, Prss23, Timp1]	[Spp1]	[]	[]	87.5	12.5	0	0	86.4453	13.5547	0	0	[Ccn1, Ckap4, Fbn1, Fn1, Igfbp7, Prss23, Spp1, Timp1]
R-MMU:157858	Gap junction trafficking and regulation	REACTOME_Pathways_08.05.2020	7.74646e-05	0.00395069	0.000523732	0.000523732	[-1]	Group8	14.2857	6	None Specific Cluster	[Dab2]	[Actg1, Tubb3]	[Tubb2a, Tubb2b]	[Tubb6]	16.6667	33.3333	33.3333	16.6667	16.1326	35.4144	32.3204	16.1326	[Actg1, Dab2, Tubb2a, Tubb2b, Tubb3, Tubb6]
R-MMU:190828	Gap junction trafficking	REACTOME_Pathways_08.05.2020	5.8324e-05	0.00303285	0.000523732	0.000523732	[-1]	Group8	15	6	None Specific Cluster	[Dab2]	[Actg1, Tubb3]	[Tubb2a, Tubb2b]	[Tubb6]	16.6667	33.3333	33.3333	16.6667	16.1326	35.4144	32.3204	16.1326	[Actg1, Dab2, Tubb2a, Tubb2b, Tubb3, Tubb6]
R-MMU:190840	Microtubule-dependent trafficking of connexons from Golgi to the plasma membrane	REACTOME_Pathways_08.05.2020	0.000134891	0.00660967	0.000523732	0.000523732	[-1]	Group8	25	4	None Specific Cluster	[]	[Tubb3]	[Tubb2a, Tubb2b]	[Tubb6]	0	25	50	25	0	26.7641	48.8518	24.3841	[Tubb2a, Tubb2b, Tubb3, Tubb6]
R-MMU:190872	Transport of connexons to the plasma membrane	REACTOME_Pathways_08.05.2020	0.000174025	0.00783113	0.000523732	0.000523732	[-1]	Group8	23.5294	4	None Specific Cluster	[]	[Tubb3]	[Tubb2a, Tubb2b]	[Tubb6]	0	25	50	25	0	26.7641	48.8518	24.3841	[Tubb2a, Tubb2b, Tubb3, Tubb6]
R-MMU:373760	L1CAM interactions	REACTOME_Pathways_08.05.2020	9.12014e-05	0.00456007	0.000523732	0.000523732	[-1]	Group8	11.2903	7	None Specific Cluster	[Nrp1]	[Actg1, Tubb3]	[Ank1, Tubb2a, Tubb2b]	[Tubb6]	14.2857	28.5714	42.8571	14.2857	13.8882	30.4875	41.736	13.8882	[Actg1, Ank1, Nrp1, Tubb2a, Tubb2b, Tubb3, Tubb6]
R-MMU:437239	Recycling pathway of L1	REACTOME_Pathways_08.05.2020	0.000273132	0.0114715	0.000523732	0.000523732	[-1]	Group8	14.7059	5	None Specific Cluster	[]	[Actg1, Tubb3]	[Tubb2a, Tubb2b]	[Tubb6]	0	40	40	20	0	42.2266	38.5376	19.2358	[Actg1, Tubb2a, Tubb2b, Tubb3, Tubb6]
R-MMU:5626467	RHO GTPases activate IQGAPs	REACTOME_Pathways_08.05.2020	0.000147918	0.00695213	0.000523732	0.000523732	[-1]	Group8	16.6667	5	None Specific Cluster	[]	[Actg1, Tubb3]	[Tubb2a, Tubb2b]	[Tubb6]	0	40	40	20	0	42.2266	38.5376	19.2358	[Actg1, Tubb2a, Tubb2b, Tubb3, Tubb6]
R-MMU:8955332	Carboxyterminal post-translational modifications of tubulin	REACTOME_Pathways_08.05.2020	0.00112126	0.0381229	0.000523732	0.000523732	[-1]	Group8	14.8148	4	None Specific Cluster	[]	[Tubb3]	[Tubb2a, Tubb2b]	[Tubb6]	0	25	50	25	0	26.7641	48.8518	24.3841	[Tubb2a, Tubb2b, Tubb3, Tubb6]
R-MMU:9646399	Aggrephagy	REACTOME_Pathways_08.05.2020	0.000359867	0.0147546	0.000523732	0.000523732	[-1]	Group8	13.8889	5	None Specific Cluster	[Vim]	[Tubb3]	[Tubb2a, Tubb2b]	[Tubb6]	20	20	40	20	19.6039	21.5173	39.2749	19.6039	[Tubb2a, Tubb2b, Tubb3, Tubb6, Vim]
R-MMU:9663891	Selective autophagy	REACTOME_Pathways_08.05.2020	0.000809347	0.0291365	0.000523732	0.000523732	[-1]	Group8	9.375	6	None Specific Cluster	[Vim]	[Tubb3]	[Map1lc3a, Tubb2a, Tubb2b]	[Map1lc3a, Tubb6]	14.2857	14.2857	42.8571	28.5714	14.0791	15.4532	42.3095	28.1581	[Map1lc3a, Tubb2a, Tubb2b, Tubb3, Tubb6, Vim]
R-MMU:9668328	Sealing of the nuclear envelope (NE) by ESCRT-III	REACTOME_Pathways_08.05.2020	0.00112126	0.0381229	0.000523732	0.000523732	[-1]	Group8	14.8148	4	None Specific Cluster	[]	[Tubb3]	[Tubb2a, Tubb2b]	[Tubb6]	0	25	50	25	0	26.7641	48.8518	24.3841	[Tubb2a, Tubb2b, Tubb3, Tubb6]
