## Supplementary material for "Extraocular muscle stem cells exhibit distinct cellular properties associated with non-muscle molecular signatures": Suppl Table 3

### Sheet: ClueGO Results
ID	Term	Ontology Source	Term PValue	Term PValue Corrected with Bonferroni step down	Group PValue	Group PValue Corrected with Bonferroni step down	GOLevels	GOGroups	% Associated Genes	Nr. Genes	Cluster	Genes Cluster #1	Genes Cluster #2	Genes Cluster #3	Genes Cluster #4	%Genes Cluster #1	%Genes Cluster #2	%Genes Cluster #3	%Genes Cluster #4	%Genes Cluster #1.adjusted.to.input.list.size	%Genes Cluster #2.adjusted.to.input.list.size	%Genes Cluster #3.adjusted.to.input.list.size	%Genes Cluster #4.adjusted.to.input.list.size	Associated Genes Found
GO:0005520	insulin-like growth factor binding	GO_MolecularFunction-EBI-UniProt-GOA-ACAP-ARAP_08.05.2020_00h00	4.44646e-05	0.00240109	4.44646e-05	0.000222323	[4]	Group00	16.6667	5	Specific for Cluster #1	[Ccn1, Ccn4, Ccn5, Igfbp2, Igfbp7]	[]	[]	[]	100	0	0	0	100	0	0	0	[Ccn1, Ccn4, Ccn5, Igfbp2, Igfbp7]
GO:0016538	cyclin-dependent protein serine/threonine kinase regulator activity	GO_MolecularFunction-EBI-UniProt-GOA-ACAP-ARAP_08.05.2020_00h00	0.000397752	0.0182966	0.000397752	0.000397752	[5, 6, 7, 8, 9]	Group01	10.6383	5	None Specific Cluster	[Ccnd2]	[Ccnd1, Ccne1]	[Cdkn1a, Cdkn1c]	[Cdkn1a]	16.6667	33.3333	33.3333	16.6667	16.1326	35.4144	32.3204	16.1326	[Ccnd1, Ccnd2, Ccne1, Cdkn1a, Cdkn1c]
GO:0031014	troponin T binding	GO_MolecularFunction-EBI-UniProt-GOA-ACAP-ARAP_08.05.2020_00h00	9.34043e-06	0.000551086	9.34043e-06	8.40639e-05	[4]	Group02	75	3	None Specific Cluster	[]	[]	[Tnnc1, Tnni2, Tnnt1]	[Tnnc1, Tnni2, Tnnt1]	0	0	50	50	0	0	50.0428	49.9572	[Tnnc1, Tnni2, Tnnt1]
GO:0043392	negative regulation of DNA binding	GO_MolecularFunction-EBI-UniProt-GOA-ACAP-ARAP_08.05.2020_00h00	5.85168e-05	0.00310139	5.85168e-05	0.000234067	[3, 4, 5, 6]	Group03	11.7647	6	None Specific Cluster	[Hmga2, Nfib]	[Id1, Id2, Sox11]	[Tmsb4x]	[Tmsb4x]	28.5714	42.8571	14.2857	14.2857	27.4178	45.1408	13.7324	13.7089	[Hmga2, Id1, Id2, Nfib, Sox11, Tmsb4x]
GO:0048407	platelet-derived growth factor binding	GO_MolecularFunction-EBI-UniProt-GOA-ACAP-ARAP_08.05.2020_00h00	1.41756e-05	0.000822184	1.41756e-05	0.000113405	[4]	Group04	33.3333	4	Specific for Cluster #1	[Col1a2, Col4a1, Col6a1, Pdgfrb]	[]	[]	[]	100	0	0	0	100	0	0	0	[Col1a2, Col4a1, Col6a1, Pdgfrb]
GO:0003785	actin monomer binding	GO_MolecularFunction-EBI-UniProt-GOA-ACAP-ARAP_08.05.2020_00h00	1.25813e-06	7.92621e-05	1.25813e-06	1.38394e-05	[5]	Group05	22.2222	6	None Specific Cluster	[]	[]	[Lima1, Lmod3, Myl4, Tmsb4x]	[Lima1, Lmod2, Lmod3, Myl4, Tmsb10, Tmsb4x]	0	0	40	60	0	0	40.0411	59.9589	[Lima1, Lmod2, Lmod3, Myl4, Tmsb10, Tmsb4x]
GO:0005080	protein kinase C binding	GO_MolecularFunction-EBI-UniProt-GOA-ACAP-ARAP_08.05.2020_00h00	0.00029428	0.0138312	0.00029428	0.000588561	[6]	Group06	8.82353	6	None Specific Cluster	[Cavin2, Cavin3, Marcks]	[]	[Hspb1]	[Casq2, Hspb1, Ldb3]	42.8571	0	14.2857	42.8571	42.8467	0	14.3067	42.8467	[Casq2, Cavin2, Cavin3, Hspb1, Ldb3, Marcks]
GO:0005178	integrin binding	GO_MolecularFunction-EBI-UniProt-GOA-ACAP-ARAP_08.05.2020_00h00	2.44868e-05	0.00137126	2.44868e-05	0.000146921	[3, 4]	Group07	6.94444	10	Specific for Cluster #1	[Ccn1, Ccn4, Ccn5, Dab2, Fbn1, Fn1, Myh9]	[Spp1, Thbs1]	[Jam3]	[]	70	20	10	0	68.6482	21.5281	9.82368	0	[Ccn1, Ccn4, Ccn5, Dab2, Fbn1, Fn1, Jam3, Myh9, Spp1, Thbs1]
GO:0008301	DNA binding, bending	GO_MolecularFunction-EBI-UniProt-GOA-ACAP-ARAP_08.05.2020_00h00	6.46569e-05	0.00336216	1.75081e-05	0.000122557	[5]	Group08	23.5294	4	None Specific Cluster	[Crip1, Hmga2]	[Hmgb2, Hmgb3]	[]	[]	50	50	0	0	47.6735	52.3265	0	0	[Crip1, Hmga2, Hmgb2, Hmgb3]
GO:0003680	AT DNA binding	GO_MolecularFunction-EBI-UniProt-GOA-ACAP-ARAP_08.05.2020_00h00	0.000263993	0.0126717	1.75081e-05	0.000122557	[7]	Group08	30	3	Specific for Cluster #1	[Crip1, Hmga2]	[]	[]	[Mef2c]	66.6667	0	0	33.3333	66.6667	0	0	33.3333	[Crip1, Hmga2, Mef2c]
GO:0003779	actin binding	GO_MolecularFunction-EBI-UniProt-GOA-ACAP-ARAP_08.05.2020_00h00	2.32962e-25	1.56084e-23	2.32962e-25	3.0285e-24	[4]	Group09	9.77778	44	None Specific Cluster	[Afdn, Arpc1b, Cald1, Cnn2, Fscn1, Gsn, Marcks, Myh9]	[S100a4, Tpm4]	[Actn3, Bin1, Cap2, Dbn1, Lima1, Lmod3, Macf1, Myh3, Myl4, Neb, Palld, Pdlim3, Pdlim4, Pdlim7, Syne1, Tmsb4x, Tnnc1, Tnni1, Tnni2, Tnnt3, Tpm1, Tpm2, Ttn]	[Actn3, Bin1, Csrp3, Dbn1, Enah, Ldb3, Lima1, Lmod2, Lmod3, Macf1, Myh3, Myl4, Neb, Nrap, Pdlim3, Synpo2l, Tagln, Tmsb10, Tmsb4x, Tnnc1, Tnnc2, Tnni1, Tnni2, Tnnt2, Tnnt3, Tpm2, Ttn, Vasp]	13.1148	3.27869	37.7049	45.9016	13.0645	3.58491	37.6248	45.7258	[Actn3, Afdn, Arpc1b, Bin1, Cald1, Cap2, Cnn2, Csrp3, Dbn1, Enah, Fscn1, Gsn, Ldb3, Lima1, Lmod2, Lmod3, Macf1, Marcks, Myh3, Myh9, Myl4, Neb, Nrap, Palld, Pdlim3, Pdlim4, Pdlim7, S100a4, Syne1, Synpo2l, Tagln, Tmsb10, Tmsb4x, Tnnc1, Tnnc2, Tnni1, Tnni2, Tnnt2, Tnnt3, Tpm1, Tpm2, Tpm4, Ttn, Vasp]
GO:0051015	actin filament binding	GO_MolecularFunction-EBI-UniProt-GOA-ACAP-ARAP_08.05.2020_00h00	2.14135e-14	1.41329e-12	2.32962e-25	3.0285e-24	[3, 5]	Group09	10.5505	23	None Specific Cluster	[Afdn, Arpc1b, Fscn1, Gsn, Marcks, Myh9]	[Tpm4]	[Actn3, Bin1, Dbn1, Lima1, Macf1, Myh3, Myl4, Neb, Syne1, Tnnc1, Tpm1, Tpm2, Ttn]	[Actn3, Bin1, Dbn1, Lima1, Macf1, Myh3, Myl4, Neb, Nrap, Tagln, Tnnc1, Tnnc2, Tpm2, Ttn]	17.6471	2.94118	38.2353	41.1765	17.5851	3.2169	38.1662	41.0318	[Actn3, Afdn, Arpc1b, Bin1, Dbn1, Fscn1, Gsn, Lima1, Macf1, Marcks, Myh3, Myh9, Myl4, Neb, Nrap, Syne1, Tagln, Tnnc1, Tnnc2, Tpm1, Tpm2, Tpm4, Ttn]
GO:0019210	kinase inhibitor activity	GO_MolecularFunction-EBI-UniProt-GOA-ACAP-ARAP_08.05.2020_00h00	0.000147137	0.00720971	0.000147137	0.000441411	[4, 5, 6, 7]	Group10	10	6	None Specific Cluster	[]	[Npm1]	[Cdkn1a, Cdkn1c, Hspb1, Pkig]	[Cdkn1a, Hspb1, Pkia]	0	12.5	50	37.5	0	13.5432	49.4401	37.0167	[Cdkn1a, Cdkn1c, Hspb1, Npm1, Pkia, Pkig]
GO:0004860	protein kinase inhibitor activity	GO_MolecularFunction-EBI-UniProt-GOA-ACAP-ARAP_08.05.2020_00h00	9.00828e-05	0.00459422	0.000147137	0.000441411	[4, 5, 6, 7, 8]	Group10	10.9091	6	None Specific Cluster	[]	[Npm1]	[Cdkn1a, Cdkn1c, Hspb1, Pkig]	[Cdkn1a, Hspb1, Pkia]	0	12.5	50	37.5	0	13.5432	49.4401	37.0167	[Cdkn1a, Cdkn1c, Hspb1, Npm1, Pkia, Pkig]
GO:0030291	protein serine/threonine kinase inhibitor activity	GO_MolecularFunction-EBI-UniProt-GOA-ACAP-ARAP_08.05.2020_00h00	3.74605e-05	0.00206033	0.000147137	0.000441411	[5, 6, 7, 8, 9]	Group10	17.2414	5	None Specific Cluster	[]	[]	[Cdkn1a, Cdkn1c, Hspb1, Pkig]	[Cdkn1a, Hspb1, Pkia]	0	0	57.1429	42.8571	0	0	57.1847	42.8152	[Cdkn1a, Cdkn1c, Hspb1, Pkia, Pkig]
GO:0042805	actinin binding	GO_MolecularFunction-EBI-UniProt-GOA-ACAP-ARAP_08.05.2020_00h00	2.80088e-06	0.000170854	2.80088e-06	2.80088e-05	[4]	Group11	14.8936	7	None Specific Cluster	[]	[]	[Pdlim3, Pdlim4, Pdlim7, Ttn]	[Csrp3, Ldb3, Nrap, Pdlim3, Ttn]	0	0	44.4444	55.5556	0	0	44.4867	55.5133	[Csrp3, Ldb3, Nrap, Pdlim3, Pdlim4, Pdlim7, Ttn]
GO:0051393	alpha-actinin binding	GO_MolecularFunction-EBI-UniProt-GOA-ACAP-ARAP_08.05.2020_00h00	8.83342e-06	0.000530005	2.80088e-06	2.80088e-05	[5]	Group11	16.2162	6	None Specific Cluster	[]	[]	[Pdlim3, Pdlim4, Pdlim7, Ttn]	[Ldb3, Nrap, Pdlim3, Ttn]	0	0	50	50	0	0	50.0428	49.9572	[Ldb3, Nrap, Pdlim3, Pdlim4, Pdlim7, Ttn]
GO:0051371	muscle alpha-actinin binding	GO_MolecularFunction-EBI-UniProt-GOA-ACAP-ARAP_08.05.2020_00h00	1.26157e-07	8.07403e-06	2.80088e-06	2.80088e-05	[6]	Group11	31.5789	6	None Specific Cluster	[]	[]	[Pdlim3, Pdlim4, Pdlim7, Ttn]	[Ldb3, Nrap, Pdlim3, Ttn]	0	0	50	50	0	0	50.0428	49.9572	[Ldb3, Nrap, Pdlim3, Pdlim4, Pdlim7, Ttn]
GO:0005523	tropomyosin binding	GO_MolecularFunction-EBI-UniProt-GOA-ACAP-ARAP_08.05.2020_00h00	8.53581e-09	5.54828e-07	6.60006e-09	7.92008e-08	[4]	Group12	46.1538	6	None Specific Cluster	[S100a6]	[]	[Lmod3, Tnnt1, Tnnt3]	[Lmod2, Lmod3, Tnnt1, Tnnt2, Tnnt3]	11.1111	0	33.3333	55.5556	11.1048	0	33.3714	55.5239	[Lmod2, Lmod3, S100a6, Tnnt1, Tnnt2, Tnnt3]
GO:0030172	troponin C binding	GO_MolecularFunction-EBI-UniProt-GOA-ACAP-ARAP_08.05.2020_00h00	0.000528772	0.0237947	6.60006e-09	7.92008e-08	[4]	Group12	66.6667	2	Specific for Cluster #4	[]	[]	[Tnnt3]	[Tnnt2, Tnnt3]	0	0	33.3333	66.6667	0	0	33.3714	66.6286	[Tnnt2, Tnnt3]
GO:0031013	troponin I binding	GO_MolecularFunction-EBI-UniProt-GOA-ACAP-ARAP_08.05.2020_00h00	2.31198e-05	0.00131783	6.60006e-09	7.92008e-08	[4]	Group12	60	3	None Specific Cluster	[]	[]	[Tnnc1, Tnnt3]	[Tnnc1, Tnnt2, Tnnt3]	0	0	40	60	0	0	40.0411	59.9589	[Tnnc1, Tnnt2, Tnnt3]
GO:0043462	regulation of ATPase activity	GO_MolecularFunction-EBI-UniProt-GOA-ACAP-ARAP_08.05.2020_00h00	0.000105244	0.00526222	6.60006e-09	7.92008e-08	[4, 8]	Group12	8.64198	7	None Specific Cluster	[]	[]	[Dbn1, Myl4, Tnnc1, Tnnt3, Tpm1, Tpm2]	[Dbn1, Myl4, Tnnc1, Tnnt2, Tnnt3, Tpm2]	0	0	50	50	0	0	50.0428	49.9572	[Dbn1, Myl4, Tnnc1, Tnnt2, Tnnt3, Tpm1, Tpm2]
GO:0030899	calcium-dependent ATPase activity	GO_MolecularFunction-EBI-UniProt-GOA-ACAP-ARAP_08.05.2020_00h00	2.09116e-06	0.000129652	6.60006e-09	7.92008e-08	[8]	Group12	50	4	None Specific Cluster	[]	[]	[Atp2a1, Tnnt1, Tnnt3]	[Atp2a1, Tnnt1, Tnnt2, Tnnt3]	0	0	42.8571	57.1429	0	0	42.899	57.101	[Atp2a1, Tnnt1, Tnnt2, Tnnt3]
