## Supplementary material for "Extraocular muscle stem cells exhibit distinct cellular properties associated with non-muscle molecular signatures": Suppl Table 4

	p_val	avg_log2FC	pct.1	pct.2	p_val_adj	cluster	gene
1	3,61751043163049e-223	1,24106895649715	0,564	0,21	4,84963448464384e-219	EOM_Q	Bgn
2	2,01352476037224e-206	1,070868561447	0,676	0,348	2,69933129375503e-202	EOM_Q	Igfbp4
3	2,85207434165453e-200	0,954685583810065	0,468	0,132	3,82349086242206e-196	EOM_Q	Tshr
4	5,79565148311729e-197	0,957090273925921	0,802	0,536	7,76965037826703e-193	EOM_Q	Chrdl2
5	3,40643652737804e-190	0,727199898926057	0,998	0,992	4,566668808603e-186	EOM_Q	Jund
6	3,23606764493897e-166	1,02878713065825	0,435	0,143	4,33827228480518e-162	EOM_Q	Islr
7	7,07228891325282e-165	0,789434588605083	0,276	0,028	9,48111051710672e-161	EOM_Q	Fbln5
8	3,69219524467615e-153	1,15933493030216	0,605	0,333	4,94975694501285e-149	EOM_Q	Tppp3
9	5,21577425298225e-152	0,544440846622957	0,971	0,94	6,992266963548e-148	EOM_Q	Gapdh
10	4,20057023200431e-141	0,927530400897301	0,729	0,462	5,63128445302498e-137	EOM_Q	Timp3
11	1,39038253886018e-138	0,898691858100516	0,82	0,662	1,86394683159596e-134	EOM_Q	Nfkbia
12	6,3369967803864e-138	0,599235972377635	0,195	0,003	8,495377883786e-134	EOM_Q	Irx5
13	2,49219319920266e-134	1,09549858424211	0,446	0,172	3,34103420285109e-130	EOM_Q	Irf1
14	2,04043461561613e-130	0,559812690214705	0,183	0,002	2,73540664569499e-126	EOM_Q	Dmrta2
15	6,39558195187896e-129	0,565616925106145	0,976	0,958	8,57391716468894e-125	EOM_Q	Tmsb10
16	1,46974195907442e-126	0,997519682703715	0,45	0,191	1,97033607033516e-122	EOM_Q	Acta2
17	1,6579728996847e-126	0,719812133200428	0,714	0,501	2,22267846931731e-122	EOM_Q	Tgfbr3
18	9,09759275658182e-125	0,82226801086971	0,861	0,691	1,21962328494736e-120	EOM_Q	Gas1
19	1,07644675862407e-119	0,725356822481991	0,185	0,009	1,44308452461143e-115	EOM_Q	Barx2
20	3,02087439051484e-119	0,533654021410828	0,179	0,006	4,04978420792419e-115	EOM_Q	Foxc1
21	2,46168140333185e-117	0,811547191684013	0,652	0,429	3,30013008930668e-113	EOM_Q	Cavin2
22	3,42140353676393e-115	0,809697396677451	0,39	0,157	4,58673358138572e-111	EOM_Q	Add3
23	3,69088806296511e-112	0,899082545432854	0,527	0,262	4,94800453721102e-108	EOM_Q	Klf2
24	1,05136805186862e-110	0,737588896509419	0,386	0,153	1,40946401033508e-106	EOM_Q	Mgarp
25	3,38628678175199e-110	0,808536919619249	0,264	0,06	4,53965605961671e-106	EOM_Q	H19
26	3,93142889552345e-109	0,461747343252333	0,169	0,008	5,27047357733874e-105	EOM_Q	Eya2
27	1,15773414634822e-108	0,629862621201819	0,979	0,958	1,55205839659442e-104	EOM_Q	Apoe
28	2,12901529886829e-108	0,662213355950996	0,232	0,041	2,85415790966283e-104	EOM_Q	Bex1
29	1,40019889432577e-107	0,727730764041918	0,462	0,226	1,87710663773313e-103	EOM_Q	Pdlim7
30	1,05266616521491e-104	0,692607115691754	0,423	0,192	1,41120426108711e-100	EOM_Q	Col15a1
31	2,25538712746084e-101	0,645930051727875	0,723	0,552	3,023571983074e-97	EOM_Q	Mtch1
32	2,57235204489954e-97	0,606458893969766	0,167	0,014	3,44849515139232e-93	EOM_Q	Mfap4
33	7,72744082731101e-94	0,719064092201774	0,703	0,528	1,03594071730931e-89	EOM_Q	Skil
34	1,89457456488353e-92	0,746330467627009	0,566	0,346	2,53986666168286e-88	EOM_Q	Gm26532
35	1,29271614146431e-90	0,809367551071981	0,511	0,301	1,73301525924706e-86	EOM_Q	Ints6
36	3,26463554630662e-89	0,624055364940043	0,337	0,134	4,37657041337866e-85	EOM_Q	Lsp1
37	4,7064982823003e-89	0,596176268405367	0,245	0,067	6,30953159725179e-85	EOM_Q	Tac4
38	5,77653949763885e-85	0,623139244802513	0,933	0,891	7,74402885053465e-81	EOM_Q	Fosb
39	2,64800923988424e-83	0,514773906861363	0,216	0,053	3,54992118698881e-79	EOM_Q	Lbp
40	5,83020058627951e-81	0,625574622122381	0,578	0,383	7,81596690596631e-77	EOM_Q	Atp1a2
41	1,83060485889029e-77	0,73295569219556	0,594	0,409	2,45410887382833e-73	EOM_Q	Myadm
42	1,2380410164654e-76	0,622006905206091	0,448	0,252	1,65971778667352e-72	EOM_Q	Ddah2
43	3,94663312326085e-74	0,493979829052992	0,645	0,471	5,29085636504349e-70	EOM_Q	Hspb1
44	1,07021874512193e-73	0,584860258016659	0,468	0,28	1,43473524971046e-69	EOM_Q	Fstl1
45	1,44834233562371e-73	0,69492510527348	0,373	0,184	1,94164773513715e-69	EOM_Q	Cdkn1c
46	3,1287171308235e-73	0,46041766341078	0,233	0,072	4,19435818558198e-69	EOM_Q	Gpm6b
47	8,68584081582624e-73	0,513665945880135	0,184	0,041	1,16442381976967e-68	EOM_Q	Gm13373
48	1,80008191432057e-72	0,613605942040845	0,792	0,673	2,41318981433815e-68	EOM_Q	Gadd45b
49	1,42936269685975e-70	0,46783146788491	0,732	0,594	1,91620363141018e-66	EOM_Q	H2afv
50	3,11543312492453e-70	0,483752927784173	0,246	0,084	4,17654964727383e-66	EOM_Q	Col1a2
51	5,10003354068905e-70	0,650774684558874	0,562	0,37	6,83710496464773e-66	EOM_Q	Tubb2b
52	6,67712347934773e-70	0,568567606716719	0,73	0,627	8,95135173641357e-66	EOM_Q	Ltbp4
53	7,14636136764893e-68	0,481067734934503	0,242	0,085	9,58041204947015e-64	EOM_Q	Adgre5
54	7,17664359973767e-68	0,654769176774143	0,391	0,208	9,62100840980832e-64	EOM_Q	Marcksl1
55	1,03905354512626e-66	0,444483937352679	0,188	0,049	1,39295518259626e-62	EOM_Q	Cdh4
56	6,30451789996309e-64	0,626654496549648	0,493	0,313	8,45183669669051e-60	EOM_Q	Cxcr4
57	7,76891877944963e-64	0,506694723357693	0,155	0,032	1,04150125157302e-59	EOM_Q	Vcan
58	6,44845970486924e-63	0,511451107470794	0,363	0,187	8,64480508034771e-59	EOM_Q	Bcl3
59	5,5775916344993e-61	0,509737988857428	0,268	0,113	7,47731934520976e-57	EOM_Q	Ccdc80
60	7,78950095891974e-61	0,620206635242486	0,291	0,13	1,04426049855278e-56	EOM_Q	Wnt4
61	1,89614011150925e-60	0,495406168070121	0,353	0,181	2,54196543348931e-56	EOM_Q	Csrp1
62	8,09175069489632e-60	0,495023195015968	0,513	0,348	1,0847800981578e-55	EOM_Q	Col6a1
63	7,1040615920985e-59	0,497645424039314	0,61	0,457	9,52370497036725e-55	EOM_Q	Maged1
64	2,18714843235673e-57	0,463635358334588	0,342	0,178	2,93209118841744e-53	EOM_Q	Olfml2a
65	2,30874000968715e-55	0,48824823748974	0,449	0,28	3,0950968569866e-51	EOM_Q	Igf1r
66	4,6442439377301e-55	0,455072580421682	0,595	0,448	6,22607342292097e-51	EOM_Q	Selenow
67	7,56021349168665e-55	0,513166787054743	0,38	0,215	1,01352222069551e-50	EOM_Q	Foxp1
68	9,07350139741657e-53	0,445660162881392	0,37	0,209	1,21639359733766e-48	EOM_Q	Pbx1
69	9,2070009551772e-53	0,435222774063178	0,691	0,564	1,23429054805106e-48	EOM_Q	Eif4a2
70	1,89687970411327e-52	0,468380910379676	0,638	0,504	2,54295693133425e-48	EOM_Q	Ttc3
71	8,17641492996703e-52	0,500103869268313	0,366	0,213	1,09613018551138e-47	EOM_Q	Mdk
72	2,18219967538561e-51	0,46878369376852	0,386	0,23	2,92545688482195e-47	EOM_Q	Olfml3
73	8,11499380103339e-49	1,61002715888952	0,166	0,052	1,08789606896654e-44	EOM_Q	Cxcl10
74	1,63578334054371e-48	0,694918275944574	0,199	0,075	2,1929311463329e-44	EOM_Q	Dio2
75	3,35738421402518e-48	0,456019701039981	0,504	0,358	4,50090927732215e-44	EOM_Q	Olfm1
76	2,1108045636407e-46	0,454569212634669	0,262	0,127	2,82974459801672e-42	EOM_Q	Ptprk
77	4,84288138098914e-45	0,441579160886419	0,76	0,68	6,49236677935405e-41	EOM_Q	B2m
78	5,85484469313393e-43	0,461877659827486	0,484	0,342	7,84900479561534e-39	EOM_Q	Nav1
79	1,17725254422452e-42	0,532317669875385	0,54	0,397	1,5782247607874e-38	EOM_Q	Mest
80	1,81976955819629e-41	0,463884675217218	0,469	0,337	2,43958306971795e-37	EOM_Q	Cd34
81	2,36059800282786e-41	0,435389914353106	0,765	0,7	3,16461768259102e-37	EOM_Q	Tmbim1
82	3,47010708560903e-41	0,497676731914571	0,468	0,321	4,65202555896746e-37	EOM_Q	Adamts5
83	2,79154485071888e-40	0,47683020192086	0,3	0,169	3,74234502687373e-36	EOM_Q	Birc3
84	1,30608095817235e-39	0,511886219282202	0,273	0,145	1,75093213252585e-35	EOM_Q	Igtp
85	7,97416013592004e-39	0,443529694274263	0,856	0,802	1,06901590782144e-34	EOM_Q	Ahnak
86	2,61904974843326e-37	0,657840567640223	0,445	0,315	3,51109809274963e-33	EOM_Q	Jdp2
87	4,24685768584032e-37	0,464941959414659	0,696	0,605	5,69333741363753e-33	EOM_Q	Nfkb1
88	1,6344376345539e-36	0,522332482082697	0,713	0,633	2,19112709288296e-32	EOM_Q	Sbno2
89	1,82740925742554e-36	0,444085541694312	0,465	0,334	2,44982485050467e-32	EOM_Q	Sowahc
90	1,78322569702784e-29	0,487889519388779	0,215	0,114	2,39059236943552e-25	EOM_Q	Angptl4
91	1,41893336172888e-28	0,487960912567578	0,557	0,444	1,90222206473374e-24	EOM_Q	Irgm1
92	1,28971706569071e-27	0,456388094664653	0,34	0,235	1,72899469826497e-23	EOM_Q	Enpp2
93	2,42642255569772e-27	1,03706061709397	0,198	0,104	3,25286207816836e-23	EOM_Q	Ccl2
94	7,22620282695801e-27	0,447647414832971	0,407	0,305	9,68744750981991e-23	EOM_Q	Ppp1r10
95	2,19283356647077e-26	0,589302091882532	0,281	0,177	2,93971267921071e-22	EOM_Q	Gbp2
96	1,17015905989125e-25	0,513689363839733	0,103	0,037	1,56871523569021e-21	EOM_Q	Ifit1
97	1,35607739655613e-25	0,443558557341984	0,659	0,573	1,81795735782315e-21	EOM_Q	Atf3
98	1,31904967732094e-17	0,443302566439514	0,313	0,23	1,76831799741645e-13	EOM_Q	Serpine1
99	7,59879920379588e-14	0,682205006166793	0,137	0,081	1,01869502126088e-09	EOM_Q	Ccl7
100	7,90096594825101e-12	0,440116557630537	0,315	0,247	1,05920349502253e-07	EOM_Q	Ier3
101	0	2,39208574767114	0,616	0,177	0	TA_Q	Myod1
102	0	2,29658317746631	0,981	0,627	0	TA_Q	Mt1
103	0	1,60191807204249	0,95	0,634	0	TA_Q	Mt2
104	0	1,52783383416284	0,423	0,028	0	TA_Q	Vgll2
105	0	1,25227140238181	0,491	0,059	0	TA_Q	Dhcr24
106	5,97709208889244e-269	1,54146437886536	0,906	0,699	8,0128896543692e-265	TA_Q	Asb5
107	2,9179168908207e-255	0,89735802191738	0,278	0	3,91175938383423e-251	TA_Q	Hoxc10
108	1,41081178087068e-159	0,809256681621515	0,638	0,322	1,89133427343523e-155	TA_Q	Adarb1
109	1,29768902893453e-158	0,84269464488573	0,273	0,041	1,73968191218964e-154	TA_Q	Pcdh17
110	5,18552718634523e-139	1,03046908212434	0,58	0,29	6,95171774601441e-135	TA_Q	Tcim
111	9,87206254787336e-139	0,68874438319601	0,19	0,012	1,3234487051679e-134	TA_Q	Ahr
112	3,310634144672e-131	0,840654390532185	0,548	0,277	4,43823613434729e-127	TA_Q	Slc39a14
113	4,09330057059451e-131	0,905465935605188	0,636	0,391	5,487478744939e-127	TA_Q	Atp2b1
114	2,93238146042053e-130	1,00087484997345	0,478	0,205	3,93115058583976e-126	TA_Q	Idi1
115	4,11973583989626e-130	0,707046724349425	0,692	0,423	5,52291786696492e-126	TA_Q	F2r
116	7,85645536315861e-129	0,440751130831429	1	0,998	1,05323640598504e-124	TA_Q	Hspa8
117	7,23780495977564e-127	1,88109445916236	0,463	0,217	9,70300132907523e-123	TA_Q	Hmox1
118	1,10753921654166e-124	0,847590086449937	0,62	0,368	1,48476707369576e-120	TA_Q	Gclm
119	1,57863817721191e-123	0,471032530066241	0,178	0,014	2,11632234037028e-119	TA_Q	Ryr3
120	3,85737330607469e-116	0,795141469377724	0,451	0,204	5,17119465412372e-112	TA_Q	Spred1
121	1,92295583671342e-114	0,590297744289913	0,915	0,8	2,57791459469801e-110	TA_Q	Eif5a
122	1,2756692028559e-112	0,954671965128384	0,675	0,421	1,71016213334862e-108	TA_Q	Tnfaip6
123	9,18153298855381e-111	0,653905416365451	0,943	0,837	1,23087631244552e-106	TA_Q	Errfi1
124	1,34779795750775e-110	0,661406850645615	0,781	0,59	1,80685794183489e-106	TA_Q	Ptp4a1
125	1,51396312617002e-110	0,46253450126671	0,187	0,024	2,02961896694353e-106	TA_Q	Ankrd29
126	3,45337495691147e-110	0,564996698552466	0,997	0,996	4,62959446723552e-106	TA_Q	Ubc
127	3,05603818995651e-106	0,756005919601736	0,653	0,419	4,0969247974557e-102	TA_Q	Cav1
128	1,08903202317852e-104	0,798754462746105	0,344	0,126	1,45995633027313e-100	TA_Q	Msmo1
129	1,02491518130634e-100	0,684060341958258	0,702	0,483	1,37400129205928e-96	TA_Q	Tsc22d2
130	1,11198924342877e-100	0,455271499262633	0,191	0,032	1,49073277974061e-96	TA_Q	Isg20
131	5,28008831351086e-99	0,744619511209728	0,412	0,184	7,07848639309266e-95	TA_Q	Slc10a6
132	1,36912785944547e-96	0,884325852823806	0,68	0,468	1,8354528083726e-92	TA_Q	Srxn1
133	2,82011769079799e-95	0,83423432428014	0,688	0,492	3,78064977628379e-91	TA_Q	Cdkn1a
134	7,43186747691792e-94	0,682006082817998	0,482	0,252	9,96316153955617e-90	TA_Q	Timm8a1
135	1,94724173161577e-93	0,481762988821069	0,98	0,947	2,6104722654041e-89	TA_Q	Btg1
136	1,88382043694552e-92	0,663987341480696	0,367	0,154	2,52544967776916e-88	TA_Q	Cyp51
137	2,55162188750533e-89	0,604354619633677	0,817	0,636	3,42070430238965e-85	TA_Q	Myc
138	1,28708038896419e-88	0,475944688424011	0,985	0,954	1,72545996944539e-84	TA_Q	Sdc4
139	7,25499896426955e-87	0,542700494908731	0,314	0,121	9,72605161149976e-83	TA_Q	Lpar1
140	9,27512696314988e-86	0,585724985445405	0,299	0,109	1,24342352067987e-81	TA_Q	Sqle
141	3,40365161428664e-85	0,659583990990953	0,596	0,373	4,56293535411267e-81	TA_Q	Tuba1c
142	2,20611905865521e-82	0,52062504380639	0,322	0,131	2,95752321003318e-78	TA_Q	Plekha3
143	2,83391939209157e-82	0,717983112741649	0,709	0,525	3,79915233703796e-78	TA_Q	Txnrd1
144	3,21447905145535e-81	0,519069249959534	0,909	0,814	4,30933061638104e-77	TA_Q	Arid5b
145	1,61931449028182e-80	0,581349114454143	0,871	0,713	2,1708530056718e-76	TA_Q	Trib1
146	4,75216902184685e-79	0,5262145129411	0,759	0,584	6,37075779068789e-75	TA_Q	Gnl3
147	1,63648604261169e-78	0,798766438482513	0,399	0,193	2,19387318872524e-74	TA_Q	Phlda1
148	2,60286249545429e-77	0,65837442446648	0,629	0,42	3,48939746140602e-73	TA_Q	Rnd3
149	1,63491355798729e-76	0,570975891391062	0,92	0,847	2,19176511583776e-72	TA_Q	Top1
150	1,65350875275722e-76	0,559114375428773	0,864	0,762	2,21669383394632e-72	TA_Q	Runx1
151	3,02113068517499e-75	0,600074973776677	0,629	0,433	4,05012779654559e-71	TA_Q	Slc3a2
152	2,32011368227745e-73	0,460837101434799	0,917	0,83	3,11034440246115e-69	TA_Q	Eif2s2
153	6,37037110386321e-72	0,725153363568738	0,3	0,124	8,54011950183902e-68	TA_Q	Plau
154	1,89446713417877e-70	0,645747043512847	0,286	0,118	2,53972264008007e-66	TA_Q	Fdps
155	1,03271989075626e-68	0,604938999387662	0,471	0,279	1,38446428554784e-64	TA_Q	Map2k3
156	6,36294242924535e-68	0,477706216174473	0,268	0,105	8,53016062064632e-64	TA_Q	Zbtb8b
157	3,71155998448813e-65	0,590368912975143	0,677	0,509	4,97571731520479e-61	TA_Q	Eif4e
158	4,01234774449631e-65	0,593003362584582	0,305	0,137	5,37895338627175e-61	TA_Q	Tgfb2
159	2,25545314977541e-64	0,526442523333793	0,851	0,745	3,02366049258892e-60	TA_Q	Zfand5
160	2,41182445557099e-64	0,470653547025221	0,526	0,327	3,23329186513847e-60	TA_Q	Auts2
161	2,03695198490405e-63	0,444850875642902	0,378	0,193	2,73073783096238e-59	TA_Q	Iqgap2
162	2,11986331172327e-63	0,535252765422367	0,363	0,185	2,84188875569621e-59	TA_Q	Vgll3
163	4,20836863996031e-63	0,503665063997818	0,668	0,491	5,64173899873079e-59	TA_Q	Ddx21
164	6,01593077088903e-61	0,470821182897857	0,753	0,602	8,06495679145383e-57	TA_Q	Cltb
165	3,53249627459111e-59	0,443387588586871	0,815	0,701	4,73566450571684e-55	TA_Q	Ybx3
166	3,61447929028989e-59	0,444165917069373	0,103	0,014	4,84557093656263e-55	TA_Q	Slco2a1
167	4,00220990330123e-59	0,471083385948591	0,379	0,204	5,36536259636563e-55	TA_Q	Wdr43
168	7,51661934899132e-59	0,454328451109459	0,315	0,151	1,00767798992578e-54	TA_Q	Nop16
169	1,69689636419333e-58	0,556489383554852	0,71	0,578	2,27485926583757e-54	TA_Q	Arpc3
170	1,71572028035914e-58	1,12321702283056	0,311	0,155	2,30009460784947e-54	TA_Q	Msc
171	2,66183731157224e-57	0,495003696814531	0,753	0,617	3,56845909989375e-53	TA_Q	Srsf7
172	2,68000743246447e-57	0,475474262145297	0,507	0,322	3,59281796396186e-53	TA_Q	Akap2
173	4,23114388952472e-57	0,440527682320792	0,62	0,43	5,67227149829684e-53	TA_Q	Tmem176b
174	2,08769946383003e-56	0,516874113249965	0,28	0,129	2,79876990121053e-52	TA_Q	Il1r1
175	1,63550418307538e-55	0,448157875433844	0,407	0,231	2,19255690783086e-51	TA_Q	Tmem176a
176	9,96744404878175e-55	0,46065217771836	0,631	0,467	1,33623554917968e-50	TA_Q	Gtpbp4
177	3,19362969774285e-54	0,614256714313745	0,675	0,545	4,28137997279406e-50	TA_Q	Pdpn
178	3,42449421531195e-54	0,683678031282433	0,333	0,175	4,59087694504721e-50	TA_Q	Hk2
179	3,92841531884468e-52	0,457166972133133	0,579	0,404	5,26643357644318e-48	TA_Q	Csnk1d
180	8,44226852220251e-52	0,502993460410223	0,762	0,604	1,13177051808647e-47	TA_Q	Map1b
181	1,02998532153826e-51	0,439789885241375	0,512	0,339	1,38079832205419e-47	TA_Q	Nip7
182	6,43865160513353e-51	0,548115711664898	0,272	0,127	8,63165634184201e-47	TA_Q	Rgs4
183	2,56283288871209e-49	0,444340191155735	0,323	0,172	3,43573377060742e-45	TA_Q	Nedd4l
184	4,01995086084698e-48	0,536215090824369	0,445	0,283	5,38914612405146e-44	TA_Q	Fosl1
185	8,63697336328157e-46	0,469740978406471	0,291	0,147	1,15787264908153e-41	TA_Q	Nr4a3
186	1,99867189201287e-45	0,750335554354411	0,518	0,371	2,67941953843246e-41	TA_Q	Cited2
187	2,08634104091468e-45	0,456137398374484	0,288	0,149	2,79694879945022e-41	TA_Q	Clmp
188	1,2206111684857e-43	0,451140977931903	0,48	0,325	1,63635133247193e-39	TA_Q	Nhp2
189	5,9813585477223e-39	0,49527946015187	0,407	0,265	8,01860926907652e-35	TA_Q	Hsph1
190	7,00907739930116e-39	0,823684342479098	0,612	0,457	9,39636916150313e-35	TA_Q	Cryab
191	1,15379021834413e-38	0,862117093009122	0,116	0,035	1,54677116671214e-34	TA_Q	Gm13889
192	3,04478586994317e-36	0,592444572286399	0,285	0,161	4,08183993724582e-32	TA_Q	Plk2
193	1,49934598012835e-35	0,458052325700933	0,395	0,253	2,01002322096006e-31	TA_Q	Plpp3
194	2,22083318364999e-31	0,560463801537334	0,229	0,123	2,97724896600117e-27	TA_Q	Anxa1
195	6,12449882302693e-31	0,554417299757803	0,806	0,74	8,2105031221499e-27	TA_Q	Glul
196	1,69872428942052e-30	0,470390219706513	0,313	0,19	2,27730978239714e-26	TA_Q	Ankrd1
197	3,9258792483715e-30	0,461170257428889	0,562	0,433	5,26303372036683e-26	TA_Q	Uap1
198	1,90423003187637e-22	0,505093855182162	0,561	0,469	2,55281078073346e-18	TA_Q	Esd
199	2,67117171332008e-22	0,632030633429553	0,151	0,077	3,58097279887689e-18	TA_Q	Fgl2
200	4,51193109347712e-19	0,56287825924412	0,276	0,184	6,04869482391543e-15	TA_Q	Cyr61
