## Supplementary material for "Extraocular muscle stem cells exhibit distinct cellular properties associated with non-muscle molecular signatures": Suppl Table 5

MTJB_Birchmeier	SMMCS_LeGrand	Osr1_FAPs_Kuang	SkM.Mesen_Pyle_human	Twist2_liu2017_T0_enriched.in.Twist2	Stress_Mourikis	CT_Duprez
Ebf1	Rn45s	Gsn	Col3a1	Reln	Actb	Hoxd13
Col1a2	Malat1	Mgp	Ptn	Col12a1	Adamts1	Hoxd12
Col6a3	Thbs4	Dcn	Col1a1	Col3a1	Adamts9	Zfhx3
Abca8a	Ubc	Smoc2	Ogn	Sparc	Ahnak	Rdh10
Sparc	Hspa1a	Col3a1	Col1a2	Mmp2	Ankrd11	Prrx1
Col1a1	Steap4	Egr1	Lgals1	Ogn	Arf4	Cytl1
Dcn	Hspa5	Apod	Crabp1	Timp2	Arih1	Ldha
Col3a1	Hspb1	Cxcl14	Postn	Prxx1	Atf3	Fbln1
Abi3bp	Fmod	Myoc	Plac9	Olfml3	Azin1	Wnt5a
Mgp	Tnmd	Lum	Crabp2	Igf1	Baiap2	Scp2
Pdgfrb	Hspa8	Col4a1	Itm2c	Col6a2	Baz1a	Atp5g3
Col5a3	Dcn	Serping1	Lum	Crispld1	Brd2	Nbl1
Col6a1	Serpinf1	Col15a1	Sfrp2	Dkk3	Btg2	Hmgn5
Ifi203	H3f3b	Sparcl1	Pcolce	Chd11	Camk1d	Ptma
Lrp1	Ubb	Itih5	Sparc	Mgp	Ccdc138	Sox11
Sptbn1	Fth1	Abca8a	Col5a2	Kera	Cdkn1a	Kifap3
Dnm3os	Rplp0	Clec3b	Dcn	Chad	Chd4	Dab2
Gnb4	Cxcl1	Serpinf1	Sfrp1	Itgbl1	Chka	Hintw
Col4a1	Litaf	Nid1	Tshz2	Fbln1	Clic4	Vim
Fstl1	Col1a2	Lpl	Islr	Bmp5	Cmss1	Akr1d1
Gm38211	Jun	Col4a2	Aspn	Gdf10	Col1a1	Twist2
Cald1	Egr1	Sparc	Mgp	Fn1	Ctnnb1	Meis2
Hmcn2	Ftl1	Htra3	Ppap2b	Cilp	Cx3cr1	Nr2f2
Lsp1	Mt1	Mmp2	Map1b	Slit3	Ddx3x	Igfbp2
Nav1	Calm2	Igfbp7	Dlk1	Myoc	Diaph1	Fn1
Col6a2	Fos	Hspa1b	Egfl6	Aspn	Egr1	Chodl
Pid1	Col1a1	Zbtb20	Col14a1	Fmod	Elf2	Postn
Mir143hg	Mir22hg	Dpep1	Malat1	Angptl7	Ep400	Gja1
Col5a2	Sparc	Col6a2	S100a10	Thbs4	Erf	Dkk2
Dtx3	Cyr61	Ccl11	Il11ra	Cygb	Ern1	Gpc1
Gm26870	Hspa1b	Cygb	Vim	Lum	Etf1	Tmsb4x
Mylk	Klf6	Col6a1	Boc	Smoc2	Fbxl18	Ebf2
Rrbp1	Lmna	Ltbp4	Prrx1	Pgr4	Flt1	Phlda2
Pcdh7	Mmp2	Gas1	Cxcl12	Dcn	Fos	Id2
Fn1	Rgs5	Col5a3	Dkk2	Adamts2	Fosb	Kcnj2
Sipa1	Eef1a1	Col6a3	Clu	Gsn	Fosl2	Jarid2
Dlc1	Ccl2	Nfib	Thy1	Col1a2	Gadd45b	Wfdc1
Zeb2	Scarf2	Col1a2	Col12a1	Ctsk	Gls	Fgfr3
Gm10800	Sec61a1	Entpd2	Tnmd	Igfbp6	Gm48099	Lum
Adap2	Btg1	Pcolce	Mfap2	Col22a1	Gnas	Col6a3
Aspn	Degs1	Igfbp6	Cxcl14	Cilp2	Gsk3a	Angptl1
Ly6e	Gpx3	Nfia	Rgs10	Mfap4	Gsn	Ecrg4
Plxdc2	Pcolce	Fos	Shox2	Col1a1	H3f3b	Ahnak2
Mmp14	Ube2d3	Ogn	Wif1	Twist1	Hivep2	Mylk1
Ccdc88a	Chad	Pdgfra	Inhba	Thbs2	Hsp90aa1	Cxcl12
Mndal	Hsp90aa1	Ebf1	Nupr1	Grem2	Hsp90ab1	Col6a2
Marcks	Mt2	Hmcn2	Cthrc1	Potsn	Hspa8	Colec12
Postn	Igfbp6	Adamts5	Akap12	Grem2	Ier3	Wnt11
C1s1	Junb	Angptl1	Ccdc80	Ltbp2	Ifrd1	Metrnl
Cygb	Hmox1	Cd34	Fibin	Nfix	Ints6	Msx1
Vim	Rlim	NA	C2orf40	Tnc	Irf1	Msx2
Gbp7	Myl12a	NA	Ftl	Mmp14	Jak1	Wnt5a
Mmp2	Ccl11	NA	Enpp2	Tnc	Jdp2	Prrx1
Ddr2	Itm2b	NA	Filip1l	Angptl2	Jun	Dach1
Tcf4	Cd63	NA	Col5a1	Ctgf	Junb	Dlx5
Pcolce	Daam1	NA	Golim4	Col6a1	Jund	Hoxa13
Itih5	Lamp2	NA	Colec12	Prelp	Kdm6b	Bambi
Fbln2	Timp3	NA	Timp1	Igfbp5	Klf4	Lum
Bgn	Ifrd1	NA	Serf2	Fzd1	Klf6	Sat1
Slc1a5	Gem	NA	Nrep	Pdgfrl	Kpna1	Tfap2a
Gm10115	Cd81	NA	Runx1t1	Nbl1	Litaf	Znf423
Adam33	Lars2	NA	Limch1	Col18a1	Lmna	Vcan
Gm37606	Daam2	NA	Anxa1	NA	Lsmem1	Ensgalg00000035027
Ccnd2	Cd9	NA	Ldb2	NA	Luzp1	Chgb
Bmp1	Gsn	NA	Cd99	NA	Magi3	Mafb
Adamts10	Zfp36l1	NA	Itm2a	NA	Man1a	Ldb2
Cilp	Dusp1	NA	Prss35	NA	Mapkapk2	Sema5a
Nid1	Vim	NA	Selm	NA	Mapre1	Gpc3
Lamb1	Nedd4	NA	Tgfbi	NA	Med13	Fstl1
Sparcl1	Cxcl12	NA	Rspo3	NA	Msn	Dclk1
Htra3	Rps2	NA	Igfbp6	NA	Mylip	Crabp-I
Chd3	Pdia3	NA	Epha7	NA	Nabp1	Ptn
Emp1	Mgp	NA	Emp1	NA	Nasp	Pmp22
4930523C07Rik	Morf4l2	NA	Col11a1	NA	Neat1	Tcf7l2
Tshz2	Hsp90ab1	NA	Kctd12	NA	Nfkbia	Fn1
Col4a2	Nfkbia	NA	Angptl1	NA	Nop58	Col1a1
Col15a1	Actb	NA	Marcks	NA	Nufip2	Piezo2
Fndc1	Sparcl1	NA	Cd81	NA	Nup210l	Col5a1
RP23-372C7.2	Aldoa	NA	Ifitm3	NA	Peak1	Mdk
Frmd4a	Rnps1	NA	Fap	NA	Pecam1	Gas2
Gsn	Acta2	NA	Gas2	NA	Polg2	Bcl11a
NA	Gadd45b	NA	Ptrf	NA	Ppp1cb	Ebf3
NA	Nr4a1	NA	Cd34	NA	Ppp1r15a	Cdh11
NA	Pfn1	NA	Fgf18	NA	Prkcg	Ccdc80
NA	Cfl1	NA	Dab2	NA	Ptma	Alkal2
NA	H2-D1	NA	Sulf2	NA	Rnf19b	Sfrp2
NA	Csrp1	NA	Lrrc17	NA	Rtn4	Six1
NA	App	NA	Hoxa10	NA	Sertad2	Spock3
NA	Eif5a	NA	Rrbp1	NA	Sgpl1	Timp3
NA	Arf4	NA	Ednra	NA	Sik3	Fibin
NA	Hspd1	NA	S100a11	NA	Spag9	Nrep
NA	Gadd45g	NA	Abi3bp	NA	Sqstm1	Dcn
NA	Tmem59	NA	Ebf1	NA	Stat3	Hic1
NA	Thbs2	NA	Olfml3	NA	Taf4b	Mab21l2
NA	Serpinh1	NA	Ctsk	NA	Tex14	Tgfbi
NA	Myl6	NA	S100a6	NA	Tob2	Csrnp1
NA	Thbs1	NA	Twist2	NA	Top1	Ephb1
NA	S100a6	NA	Nefl	NA	Zfp36	Tbx5
NA	Rpl35	NA	Meox2	NA	NA	Tshz1
NA	Ier2	NA	Ntrk2	NA	NA	Scx
NA	NA	NA	Sec62	NA	NA	Gpc4
NA	NA	NA	Nrxn1	NA	NA	Frzb
NA	NA	NA	S100a4	NA	NA	Prlr
NA	NA	NA	Cald1	NA	NA	Chodl
NA	NA	NA	Meis2	NA	NA	Tgfb2
NA	NA	NA	Osr1	NA	NA	Fam129a
NA	NA	NA	Nucb2	NA	NA	Akap12
NA	NA	NA	Zfhx4	NA	NA	Ebf3
NA	NA	NA	Fstl1	NA	NA	Phlda2
NA	NA	NA	Crip1	NA	NA	Cd99
NA	NA	NA	Pitx1	NA	NA	Col5a1
NA	NA	NA	sept-06	NA	NA	Lsp1p1
NA	NA	NA	Laptm4a	NA	NA	Hic1
NA	NA	NA	Nrp2	NA	NA	Dcn
NA	NA	NA	Nes	NA	NA	Hhex
NA	NA	NA	Neb	NA	NA	Aldh1a2
NA	NA	NA	Lsamp	NA	NA	Fstl4
NA	NA	NA	Nov	NA	NA	Lrrc17
NA	NA	NA	Mrc2	NA	NA	Nbl1
NA	NA	NA	Col6a2	NA	NA	Akr1d1
NA	NA	NA	Parp1	NA	NA	Sall1
NA	NA	NA	Alcam	NA	NA	Epha3
NA	NA	NA	Add3	NA	NA	Rnd3
NA	NA	NA	Hla-E	NA	NA	Adamts9
NA	NA	NA	Fbln2	NA	NA	Klhl9
NA	NA	NA	Pgrmc1	NA	NA	Rhoj
NA	NA	NA	Fam178a	NA	NA	Ndnf
NA	NA	NA	Ppib	NA	NA	Dusp7
NA	NA	NA	Col9a3	NA	NA	Tgfb2
NA	NA	NA	Tuba1a	NA	NA	Nr2f2
NA	NA	NA	Cadm1	NA	NA	Svil
NA	NA	NA	Cst3	NA	NA	Lbh
NA	NA	NA	Ebf2	NA	NA	Vcan
NA	NA	NA	Osr2	NA	NA	Plpp3
NA	NA	NA	Igfbp4	NA	NA	Mmp2
NA	NA	NA	Serpinh1	NA	NA	Pmp22
NA	NA	NA	Cd63	NA	NA	Sdc2
NA	NA	NA	Fcgrt	NA	NA	Zfhx4
NA	NA	NA	Pear1	NA	NA	Cdh11
NA	NA	NA	Emx2	NA	NA	Shisa2
NA	NA	NA	Pdgfra	NA	NA	Timp3
NA	NA	NA	Sepp1	NA	NA	Crlf1
NA	NA	NA	Nfib	NA	NA	Sipa1l2
NA	NA	NA	Mstn	NA	NA	Egfl6
NA	NA	NA	Tes	NA	NA	Ephb1
NA	NA	NA	Rai14	NA	NA	Efemp1
NA	NA	NA	Cd24	NA	NA	Cd24
NA	NA	NA	Eln	NA	NA	Cracd
NA	NA	NA	Lox	NA	NA	Ogn
NA	NA	NA	Sema3c	NA	NA	Crabp-I
NA	NA	NA	Thbs4	NA	NA	Aqp1
NA	NA	NA	Ifitm1	NA	NA	Dcn
NA	NA	NA	Sulf1	NA	NA	Twist2
NA	NA	NA	Cd248	NA	NA	Trib2
NA	NA	NA	Fam114a1	NA	NA	Dkk2
NA	NA	NA	Basp1	NA	NA	Ecrg4
NA	NA	NA	Piezo2	NA	NA	Zfhx4
NA	NA	NA	Cpe	NA	NA	Id2
NA	NA	NA	C18orf32	NA	NA	Gpc1
NA	NA	NA	Gpx8	NA	NA	Adgrl2
NA	NA	NA	Fgfr1	NA	NA	Mmp2
NA	NA	NA	Ndfip1	NA	NA	Col1a1
NA	NA	NA	B2m	NA	NA	Col14a1
NA	NA	NA	Pdlim3	NA	NA	Colec12
NA	NA	NA	Fn1	NA	NA	Gja1
NA	NA	NA	Cstb	NA	NA	5_8S_Rrna
NA	NA	NA	Id2	NA	NA	Cdh11
NA	NA	NA	Nefm	NA	NA	Wnt11
NA	NA	NA	Calu	NA	NA	Ptx3
NA	NA	NA	Erlec1	NA	NA	Emx2
NA	NA	NA	Mxra5	NA	NA	Gxylt2
NA	NA	NA	Trps1	NA	NA	Meox2
NA	NA	NA	Fkbp14	NA	NA	Lum
NA	NA	NA	Fbn2	NA	NA	Lrrc17
NA	NA	NA	Fbln1	NA	NA	Tox3
NA	NA	NA	Myl12b	NA	NA	Lect1
NA	NA	NA	Ndn	NA	NA	Npr3
NA	NA	NA	Plxdc2	NA	NA	Col3a1
NA	NA	NA	Chrna1	NA	NA	Tcf12
NA	NA	NA	Ca11	NA	NA	Tbx5
NA	NA	NA	Spats2l	NA	NA	Col6a3
NA	NA	NA	sept-04	NA	NA	Vegfd
NA	NA	NA	Ahnak	NA	NA	Ppia
NA	NA	NA	Tceal5	NA	NA	Ensgalg00000053871
NA	NA	NA	Uchl1	NA	NA	Coii
NA	NA	NA	C12orf57	NA	NA	Atp5g3
NA	NA	NA	Wnt5a	NA	NA	H2afz
NA	NA	NA	Xiap	NA	NA	Hist1h103
NA	NA	NA	Prdx5	NA	NA	Ensgalg00000011747
NA	NA	NA	Sh3pxd2a	NA	NA	Smc2
NA	NA	NA	Sh3bp5	NA	NA	Top2a
NA	NA	NA	Plekha4	NA	NA	Ki-67
NA	NA	NA	Atp6v0e1	NA	NA	Hist1h2bo
NA	NA	NA	Anxa2	NA	NA	Tuba1b
NA	NA	NA	Sgca	NA	NA	Pcna
NA	NA	NA	Tmbim4	NA	NA	Rrm2
NA	NA	NA	Peg10	NA	NA	Hsp90aa1
NA	NA	NA	Tsc22d1	NA	NA	Dguok
NA	NA	NA	Palld	NA	NA	Prrx1
NA	NA	NA	Col6a1	NA	NA	Hoxd13
NA	NA	NA	Myl4	NA	NA	Nasp
NA	NA	NA	Svil	NA	NA	Wnt5a
NA	NA	NA	Nnat	NA	NA	Pbk
NA	NA	NA	Myh3	NA	NA	Twist1
NA	NA	NA	Pld3	NA	NA	Smc4
NA	NA	NA	Pdgfc	NA	NA	Kif15
NA	NA	NA	Chd7	NA	NA	Incenp
NA	NA	NA	Ckb	NA	NA	H2afz
NA	NA	NA	Arl6ip5	NA	NA	Hspa8
NA	NA	NA	Cdh11	NA	NA	Tuba3e
NA	NA	NA	Mst4	NA	NA	Uhrf1
NA	NA	NA	Tnnt2	NA	NA	Msx1
NA	NA	NA	Kcnq1ot1	NA	NA	Ckap2
NA	NA	NA	Myf5	NA	NA	Nusap1
NA	NA	NA	Akr1c2	NA	NA	Hist1h2b8
NA	NA	NA	Myog	NA	NA	Msx2
NA	NA	NA	Tpm1	NA	NA	Cenpe
NA	NA	NA	Ttn	NA	NA	Cenpf
NA	NA	NA	Actc1	NA	NA	Brca1
NA	NA	NA	Spdl1	NA	NA	Tfdp2
NA	NA	NA	Tnni1	NA	NA	Hmgb1
NA	NA	NA	NA	NA	NA	Dek
NA	NA	NA	NA	NA	NA	Hmgb2
NA	NA	NA	NA	NA	NA	Ensgalg00000053871
NA	NA	NA	NA	NA	NA	Spc25
NA	NA	NA	NA	NA	NA	Lnpk
NA	NA	NA	NA	NA	NA	Fbxo5
NA	NA	NA	NA	NA	NA	Aspm
NA	NA	NA	NA	NA	NA	Ndc80
NA	NA	NA	NA	NA	NA	Atp5g3
NA	NA	NA	NA	NA	NA	Rrm1
NA	NA	NA	NA	NA	NA	Tmpo
NA	NA	NA	NA	NA	NA	Kif4b
NA	NA	NA	NA	NA	NA	Tpx2
NA	NA	NA	NA	NA	NA	Cenpk
NA	NA	NA	NA	NA	NA	Cdca3
NA	NA	NA	NA	NA	NA	Nuf2
NA	NA	NA	NA	NA	NA	Lbr
NA	NA	NA	NA	NA	NA	Hmgn4
NA	NA	NA	NA	NA	NA	Tk1
NA	NA	NA	NA	NA	NA	Msh6
NA	NA	NA	NA	NA	NA	Ldha
NA	NA	NA	NA	NA	NA	Ran
