## Supplementary material for "Extraocular muscle stem cells exhibit distinct cellular properties associated with non-muscle molecular signatures": Suppl Table 6

	EOM_Act	EOM_Diff	TA_Act	TA_Diff
0	Creb3l1_(+)	Tcf12_(+)	Id1_(+)	Myod1_(+)
1	Sox4_(+)	Stat3_(+)	Tfdp1_(+)	Tead4_(+)
2	Egr1_(+)	Myod1_(+)	Sox11_(+)	Mef2a_(+)
3	Foxc1_(+)	Sox8_(+)	Hoxa11_(+)	Myog_(+)
4	Klf6_(+)	Sap30_(+)	Hoxc11_(+)	Mef2d_(+)
5	Fos_(+)	Myog_(+)	E2f4_(+)	Mafa_(+)
6	Dmrta2_(+)	Rcor1_(+)	Tfdp2_(+)	Snai3_(+)
7	Ebf1_(+)	Mef2a_(+)	Ezh2_(+)	Junb_(+)
8	Klf9_(+)	Tead4_(+)	Trp53_(+)	Tcf12_(+)
9	Pax7_(+)	Mef2d_(+)	Atf1_(+)	Mef2c_(+)
10	Zmiz1_(+)	Mef2c_(+)	Cebpz_(+)	Creb3_(+)
11	Egr2_(+)	Mafa_(+)	Suz12_(+)	Rcor1_(+)
12	Ets1_(+)	Myf6_(+)	Myc_(+)	Sap30_(+)
13	Pbx1_(+)	Stat2_(+)	Hdac2_(+)	Tbx1_(+)
14	Creb3l2_(+)	Ppargc1a_(+)	Tcf3_(+)	Myf6_(+)
15	Cebpd_(+)	Hbp1_(+)	Bclaf1_(+)	Hoxa1_(+)
16	Hes1_(+)	Foxn3_(+)	Hoxa10_(+)	Foxn3_(+)
17	Sp3_(+)	Jdp2_(+)	Hoxa9_(+)	Jdp2_(+)
18	Nfe2l2_(+)	Hcfc1_(+)	Hoxa7_(+)	Dbp_(+)
19	Fosb_(+)	Creb3_(+)	E2f2_(+)	Stat3_(+)
20	Nrf1_(+)	Foxf2_(+)	Bmyc_(+)	Gtf2f1_(+)
21	Egr3_(+)	Bach1_(+)	Tgif1_(+)	Maf_(+)
22	Foxp1_(+)	Bhlhe41_(+)	Tbx1_(+)	Smad1_(+)
23	Sp1_(+)	Snai3_(+)	Tead2_(+)	Brf2_(+)
24	Fosl1_(+)	Tcf4_(+)	Ubtf_(+)	Esr1_(+)
25	Cebpb_(+)	Pknox1_(+)	Maff_(+)	Maff_(+)
26	Alx4_(+)	Bcl6_(+)	Meis1_(+)	Pknox1_(+)
27	Hmgn3_(+)	Mixl1_(+)	Creb5_(+)	Kdm5a_(+)
28	Tcf7l1_(+)	Nfe2l1_(+)	Sf1_(+)	Srf_(+)
29	Elk3_(+)	Esr1_(+)	Atf4_(+)	Ppargc1a_(+)
30	Twist1_(+)	Jund_(+)	Zkscan14_(+)	Hoxc9_(+)
31	Ezh2_(+)	Kdm5a_(+)	Brca1_(+)	Mafb_(+)
32	E2f7_(+)	Alx4_(+)	Ebf2_(+)	Mafk_(+)
33	Pole3_(+)	E2f2_(+)	Fosl1_(+)	Rxrg_(+)
34	Phox2a_(+)	Srf_(+)	Chd1_(+)	Ddit3_(+)
35	Nr3c1_(+)	Rxrg_(+)	E2f1_(+)	Bach1_(+)
36	Brca1_(+)	Dbp_(+)	Polr3g_(+)	Zkscan14_(+)
37	Myrf_(+)	Maf_(+)	Mafk_(+)	Runx1_(+)
38	Xbp1_(+)	Zeb1_(+)	Hoxb4_(+)	Bhlhe41_(+)
39	Klf13_(+)	Brf1_(+)	Smarca4_(+)	Jund_(+)
40	Nfatc2_(+)	Stat5a_(+)	Lbx1_(+)	Bcl6_(+)
41	E2f1_(+)	Xrcc4_(+)	Gabpb1_(+)	Hbp1_(+)
42	E2f3_(+)	Srebf2_(+)	Pole3_(+)	Irx3_(+)
43	Sin3a_(+)	E2f4_(+)	Yy1_(+)	E2f4_(+)
44	Foxn2_(+)	Zfp933_(+)	E2f7_(+)	Hcfc1_(+)
45	Hic1_(+)	Junb_(+)	Sp7_(+)	Nfil3_(+)
46	Zfp628_(+)	Sox9_(+)	Sp1_(+)	Tal2_(+)
47	Smarcc2_(+)	Brf2_(+)	Zfp239_(+)	Zfp933_(+)
48	Nr2f6_(+)	Rest_(+)	Nhlh2_(+)	Zfp334_(+)
49	Hey2_(+)	Fli1_(+)	Dlx2_(+)	Sox9_(+)
50	Gata2_(+)	Smad1_(+)	Sp3_(+)	Mixl1_(+)
51	Rarg_(+)	Mafb_(+)	Ctcf_(+)	Psmd12_(+)
52	Taf1_(+)	Tbx15_(+)	Zfp263_(+)	Ebf2_(+)
53	Nr2f2_(+)	Nfic_(+)	Lhx2_(+)	Zfp426_(+)
54	Pbx3_(+)	Tbx1_(+)	Nfyb_(+)	Srebf2_(+)
55	Myc_(+)	Runx1_(+)	Creb1_(+)	Zfp369_(+)
56	Irf2_(+)	Irx3_(+)	Etv4_(+)	Mlx_(+)
57	Trp53_(+)	Zfp30_(+)	Hoxc13_(+)	Stat5a_(+)
58	Hoxa9_(+)	Chd2_(+)	Nelfe_(+)	Zfhx2_(+)
59	Zfp467_(+)	Pou2f1_(+)	Bdp1_(+)	Prdm5_(+)
60	Foxo1_(+)	Tal2_(+)	Faap24_(+)	Nfe2l1_(+)
61	Mlxipl_(+)	Foxp1_(+)	Zbtb11_(+)	Chd2_(+)
62	Patz1_(+)	Psmd12_(+)	Etv5_(+)	Stat2_(+)
63	Nfib_(+)	Foxj3_(+)	Elk3_(+)	Nfic_(+)
64	Nfia_(+)	Tead1_(+)	Taf1_(+)	Zfp35_(+)
65	Bhlhe40_(+)	Zic4_(+)	Zfp143_(+)	Crem_(+)
66	Etv6_(+)	Foxo1_(+)	Junb_(+)	Tef_(+)
67	Elf4_(+)	Rbpj_(+)	Jun_(+)	Zfp110_(+)
68	Nfyb_(+)	Cic_(+)	Zfp426_(+)	Hif1a_(+)
69	Dlx2_(+)	Gtf2f1_(+)	Nfya_(+)	Esrra_(+)
70	Nr2c1_(+)	Zxdc_(+)	Prrx2_(+)	Relb_(+)
71	Ahr_(+)	Crem_(+)	Hoxc12_(+)	Atf5_(+)
72	Creb1_(+)	Hsf1_(+)	Relb_(+)	Zfp174_(+)
73	Irf1_(+)	Zfp369_(+)	Hoxc4_(+)	Zfp184_(+)
74	Sp2_(+)	Atf2_(+)	Runx1_(+)	Nfkb2_(+)
75	Elf1_(+)	Zfp174_(+)	Maz_(+)	Zbtb40_(+)
76	Msc_(+)	Irf3_(+)	Nr4a3_(+)	Tead1_(+)
77	Ctcf_(+)	Hoxa1_(+)	Tead4_(+)	Tfe3_(+)
78	Cnot3_(+)	Rxrb_(+)	Pbx3_(+)	Sp7_(+)
79	Sox12_(+)	Mafk_(+)	Elf2_(+)	Rxrb_(+)
80	Pml_(+)	Ppara_(+)	Atf3_(+)	Hoxa10_(+)
81	Zcchc14_(+)	Zfp334_(+)	Myod1_(+)	Atf3_(+)
82	Hdx_(+)	Xbp1_(+)	Sox12_(+)	Lbx1_(+)
83	Stat1_(+)	E2f6_(+)	Rbbp5_(+)	Zfp868_(+)
84	Klf7_(+)	Rad21_(+)	Mybl1_(+)	Zscan12_(+)
85	Etv1_(+)	Zfhx2_(+)	Rbak_(+)	Fli1_(+)
86	Zfp143_(+)	Acaa1a_(+)	Hes1_(+)	Xbp1_(+)
87	Tbx18_(+)	Zfp35_(+)	Zbtb41_(+)	Gtf2b_(+)
88	Cebpg_(+)	Zfp868_(+)	Tead3_(+)	Hoxa7_(+)
89	Suz12_(+)	Usf2_(+)	Zscan12_(+)	Arnt_(+)
90	Pole4_(+)	Myef2_(+)	Plagl2_(+)	Myef2_(+)
91	Polr3g_(+)	Ddit3_(+)	Hoxa1_(+)	Xrcc4_(+)
92	Elk4_(+)	Zfp426_(+)	Npdc1_(+)	Zeb1_(+)
93	Srebf1_(+)	Sp4_(+)	Elk4_(+)	Lbx2_(+)
94	Klf4_(+)	Prdm5_(+)	Hoxc9_(+)	Arid3a_(+)
95	Bach2_(+)	Foxo6_(+)	Hes7_(+)	Zfp362_(+)
96	Ubtf_(+)	Zfp110_(+)	Smad1_(+)	Etv5_(+)
97	Zfp729b_(+)	Tfe3_(+)	Pole4_(+)	Zfp963_(+)
98	Hoxa13_(+)	Ep300_(+)	Hoxb2_(+)	Brf1_(+)
99	Hivep1_(+)	Tgif2_(+)	Hsf4_(+)	Prrx2_(+)
