## Supplementary material for "Extraocular muscle stem cells exhibit distinct cellular properties associated with non-muscle molecular signatures": Suppl Table 7

0
Tram1
Ube2w
Klf7
Pign
Ralb
Mdm4
Atp2b4
Nek7
Pla2g4a
Ier5
Vangl2
Pea15a
Psen2
Tgfb2
Atf3
Stat1
Traf3ip1
Fmod
Lmod1
Glul
Plxna2
Utrn
Phactr2
Marcks
Tet1
Frs2
Rpl41
Slc2a12
Ctgf
Arhgap18
Spock2
Btbd11
Csrp2
Ctdsp2
Ndufa4l2
Kremen1
Aftph
Sparc
Nog
Itga3
Jup
Ezh1
Vat1
Map3k14
Socs3
Egfr
Ebf1
Mgat1
Gpx3
Phf12
Ppm1d
Tmem100
Spag9
Ppp1r9b
Copz2
Fzd2
Tanc2
Gna13
Ahr
Sec23a
Klhl28
Sav1
Tgfb3
Kidins220
Lamb1
3110039M20Rik
Tnfaip2
Zkscan3
Ptpdc1
Pitx1
Gas1
Cast
Nr2f1
Gpx8
Isl1
Foxc1
Ell2
Serinc5
Lrrc3b
Zfp503
Zcchc24
Dach1
Spry2
Stk24
Nid2
Zmiz1
Wnt5a
Ghr
Slc1a3
Angpt1
Tmem65
Plxnb2
Scaf11
Slc38a4
Adcy6
Rarg
Dab2
Dap
Sdc2
Mgat3
Tmbim6
Tbx1
Igf2bp2
Lpp
Fstl1
Ccdc80
Usp25
Fndc1
Guca1a
Ptprs
Fbxo11
Lix1
Mrpl14
Ccnd3
Ehd3
Pkdcc
Kctd1
Prelid2
Dpysl3
Lox
Ppic
Smad4
Tshz1
Fzd8
Egr1
Prrc1
Pdgfrb
Smad7
Sgms1
Slc25a28
Pitx3
Ablim1
Rfk
Dmrt2
Add3
Tcf7l2
Emx2
Lmx1b
Rnd3
Rbms1
Fkbp7
Nckap1
Tfpi
Creb3l1
Fbn1
Vim
Gpsm1
Ralgds
Sh2d3c
Gsn
Olfml2a
Fmnl2
Tank
Metap1d
Alx4
Cstf3
Sec23b
Eya2
Stx16
Pcmtd2
Hey1
Anxa5
Prr9
Adamtsl4
Mov10
Sypl2
S1pr1
Ostc
Nfkb1
E2f5
Pik3ca
Zfp639
Lhfp
Tiparp
Prkab2
Notch2
Arhgap29
Pitx2
Casp6
Ppp3ca
Adh7
Ctbs
Decr1
Cpne3
Ptgr1
Ptprd
Tmem50a
Prdm16
Mmp16
Zfp462
Col27a1
Nfia
Ror1
Zcchc11
Dmrta2
Heyl
Cdk14
Steap1
Gm8773
Sema3c
Fam114a1
Ccng2
Med13l
Kdelr2
Cyth3
Wasf3
Cnot4
Epha1
Igf2bp3
Hoxa10
Pde1c
Iqsec1
Plxnd1
Zfp9
Ccnd2
Itpr2
Col1a2
C1galt1
Mdfic
Cav2
Calu
Zfp282
Eif2ak3
Loxl3
Gfpt1
Gxylt2
Pparg
Emp1
Atf7ip
Fosb
Ptov1
Nr2f2
Prss23
Lrrc51
St5
Ctbp2
Tshz3
Tmem86a
Chsy1
Fzd4
P4ha3
Fam168a
Wee1
D430042O09Rik
Plekha1
Irs2
Slc25a15
Adam9
Spcs3
Pik3r2
Zdhhc1
Egln1
Sipa1l2
Plat
Tusc3
Lpl
Irx5
Nfat5
Zfhx3
Nrp1
Arhgap42
Endod1
Oaf
Islr
Loxl1
Tmod3
Col12a1
Fam46a
Morf4l1
Gpd1l
Rbms3
Tmem218
Anxa2
Plod2
Tfdp2
Rbp1
Ryk
Dusp7
Limd1
Fam122b
Gabre
Zfx
Tsc22d3
Ammecr1
Capn6
Prdx4
Fmr1
Ar
Efnb1
Lpar4
