## Supplementary material for "Extraocular muscle stem cells exhibit distinct cellular properties associated with non-muscle molecular signatures": Suppl Table 8

	EOM_A	TA_A
0	Alx4_(+)	Id1_(+)
1	Dmrta2_(+)	E2f4_(+)
2	Foxc1_(+)	Tbx1_(+)
3	Zmiz1_(+)	Maff_(+)
4	Fos_(+)	Sox11_(+)
5	Ebf1_(+)	Hoxa11_(+)
6	Foxp1_(+)	Hoxa10_(+)
7	Egr1_(+)	Hoxa7_(+)
8	Egr2_(+)	Hoxc11_(+)
9	Xbp1_(+)	Zkscan14_(+)
10	Pbx1_(+)	Mafk_(+)
11	Creb3l1_(+)	Tfdp2_(+)
12	Klf9_(+)	Ebf2_(+)
13	Sox4_(+)	Junb_(+)
14	Foxo1_(+)	E2f2_(+)
15	Foxf2_(+)	Hoxa1_(+)
16	Nfatc2_(+)	Myod1_(+)
17	Creb3l2_(+)	Tead4_(+)
18	Cebpd_(+)	Tfdp1_(+)
19	Nrf1_(+)	Tead2_(+)
20	Tbx15_(+)	Lbx1_(+)
21	Egr3_(+)	Hoxb4_(+)
22	Twist1_(+)	Sp7_(+)
23	Phox2a_(+)	Tgif1_(+)
24	Sox8_(+)	Bmyc_(+)
25	Zfp467_(+)	Creb5_(+)
26	Fosb_(+)	Atf4_(+)
27	Hmgn3_(+)	Cebpz_(+)
28	Hey2_(+)	Meis1_(+)
29	Smarcc2_(+)	Smad1_(+)
30	Jund_(+)	Atf1_(+)
31	Nr2f2_(+)	Runx1_(+)
32	Ets1_(+)	Hdac2_(+)
33	Foxn2_(+)	Hoxc9_(+)
34	Nr2f6_(+)	Snai3_(+)
35	Mlxipl_(+)	Tcf3_(+)
36	Nfia_(+)	Gtf2f1_(+)
37	Pax7_(+)	Trp53_(+)
38	Klf6_(+)	Nhlh2_(+)
39	Tcf7l1_(+)	Lhx2_(+)
40	E2f6_(+)	Myc_(+)
41	Rarg_(+)	Pknox1_(+)
42	Nfib_(+)	Etv5_(+)
43	Elf4_(+)	Srf_(+)
44	Irf1_(+)	Bclaf1_(+)
45	Zic4_(+)	Suz12_(+)
46	Klf13_(+)	Sf1_(+)
47	Irf2_(+)	Mef2a_(+)
48	Nfe2l2_(+)	Chd1_(+)
49	Nr2c1_(+)	Mafa_(+)
50	Pml_(+)	Mafb_(+)
51	Pou2f1_(+)	Prrx2_(+)
52	Sp4_(+)	Hoxa9_(+)
53	Srebf1_(+)	Brf2_(+)
54	Bhlhe40_(+)	Zfp263_(+)
55	Nr3c1_(+)	Polr3g_(+)
56	Tcf4_(+)	Relb_(+)
57	Hdx_(+)	Maf_(+)
58	Patz1_(+)	Zfp426_(+)
59	Hbp1_(+)	Hoxc13_(+)
60	Zfp583_(+)	Irx3_(+)
61	Usf2_(+)	Jun_(+)
62	Zfp628_(+)	Ubtf_(+)
63	Zfp316_(+)	Atf3_(+)
64	Stat5a_(+)	Zfp933_(+)
65	Rad21_(+)	Nr4a3_(+)
66	Sp2_(+)	Hoxc4_(+)
67	Zxdc_(+)	Zfp334_(+)
68	Wt1_(+)	Zscan12_(+)
69	Stat3_(+)	Hoxc12_(+)
70	Mbd4_(+)	Zbtb11_(+)
71	Zfp729b_(+)	Zfp239_(+)
72	Cebpb_(+)	Mef2d_(+)
73	Zeb1_(+)	Gabpb1_(+)
74	Brf1_(+)	Esr1_(+)
75	Mixl1_(+)	Ezh2_(+)
76	Etv1_(+)	Tead3_(+)
77	Zfp369_(+)	Bdp1_(+)
78	Foxp2_(+)	Etv4_(+)
79	Bhlhe41_(+)	Smarca4_(+)
80	Sin3a_(+)	Nfic_(+)
81	Acaa1a_(+)	Fosl1_(+)
82	Hic1_(+)	Plagl2_(+)
83	Nr1h4_(+)	Zfp963_(+)
84	Tead1_(+)	Esrra_(+)
85	Rest_(+)	Rbak_(+)
86	Pitx1_(+)	Dbp_(+)
87	Ahr_(+)	Mybl1_(+)
88	Hivep1_(+)	Yy1_(+)
89	Zcchc14_(+)	Myog_(+)
90	Rfx5_(+)	Vdr_(+)
91	Pparg_(+)	Zbtb40_(+)
92	Klf4_(+)	Dlx2_(+)
93	Zfp184_(+)	Nelfe_(+)
94	Tfe3_(+)	Thap1_(+)
95	E2f3_(+)	Tbx4_(+)
96	Gabpa_(+)	Hif1a_(+)
97	Zfp319_(+)	Hes7_(+)
98	Meox1_(+)	Klf11_(+)
99	Nfyb_(+)	Gtf2b_(+)
