## Supplementary material for "Extraocular muscle stem cells exhibit distinct cellular properties associated with non-muscle molecular signatures": Suppl Table 9

	EOM_Q	TA_Q
0	Bcl3_(+)	Myod1_(+)
1	Irx5_(+)	Nfe2l2_(+)
2	Klf4_(+)	Crem_(+)
3	Jund_(+)	Myc_(+)
4	Vezf1_(+)	Msc_(+)
5	Dmrta2_(+)	Arid5b_(+)
6	Klf2_(+)	Fosl1_(+)
7	Tbx15_(+)	Phox2a_(+)
8	Jdp2_(+)	Mafg_(+)
9	Irf1_(+)	Grhl1_(+)
10	Rfx2_(+)	Cebpb_(+)
11	Rel_(+)	Srebf2_(+)
12	Klf13_(+)	Max_(+)
13	Egr2_(+)	Arntl_(+)
14	Mafa_(+)	Stat3_(+)
15	Atf3_(+)	Phf8_(+)
16	Gabpb1_(+)	Tgif1_(+)
17	Irf8_(+)	Atf4_(+)
18	Fos_(+)	Nfil3_(+)
19	Creb1_(+)	Esrra_(+)
20	Twist1_(+)	Atf6_(+)
21	Tbl1xr1_(+)	Elk4_(+)
22	Ddit3_(+)	Rora_(+)
23	Egr1_(+)	Xbp1_(+)
24	Fosb_(+)	Tead1_(+)
25	Otx1_(+)	Atf1_(+)
26	Hmgn3_(+)	Hey1_(+)
27	Nr2f1_(+)	Pax3_(+)
28	Hic1_(+)	Tbx4_(+)
29	Foxc1_(+)	Gtf2b_(+)
30	Nfix_(+)	Hoxa9_(+)
31	Relb_(+)	Tfdp1_(+)
32	Hcfc1_(+)	Hoxa10_(+)
33	Tbx3_(+)	Klf6_(+)
34	Pou2f1_(+)	Rxrg_(+)
35	Bhlhe40_(+)	Uqcrb_(+)
36	Irx3_(+)	Zbtb4_(+)
37	Creb3l1_(+)	Pbx1_(+)
38	Creb3l2_(+)	Klf15_(+)
39	Bmyc_(+)	Lbx1_(+)
40	Nfic_(+)	Rbbp5_(+)
41	Zfp148_(+)	Etv6_(+)
42	Zbtb12_(+)	Psmd12_(+)
43	Trim28_(+)	Clock_(+)
44	Foxo3_(+)	Hoxc11_(+)
45	Ppara_(+)	Bdp1_(+)
46	Hes1_(+)	Zfp868_(+)
47	Rest_(+)	Zfp553_(+)
48	Mxi1_(+)	Zfp119b_(+)
49	Thra_(+)	Maff_(+)
50	Gli3_(+)	Sox9_(+)
51	Jun_(+)	Sp2_(+)
52	Ubtf_(+)	Pparg_(+)
53	Ikzf2_(+)	Tcf7l2_(+)
54	Pitx2_(+)	Tead3_(+)
55	Zeb1_(+)	Chd1_(+)
56	Irf7_(+)	Bclaf1_(+)
57	Tfe3_(+)	Cebpd_(+)
58	Stat1_(+)	Mafk_(+)
59	Zbtb7a_(+)	Egr3_(+)
60	Zfp260_(+)	Zfp612_(+)
61	Hes6_(+)	Sap30_(+)
62	E4f1_(+)	Srf_(+)
63	Smad1_(+)	Bach1_(+)
64	Kdm5a_(+)	Hdac2_(+)
65	Brf1_(+)	Xrcc4_(+)
66	Sp4_(+)	E2f1_(+)
67	Mettl14_(+)	Kdm5b_(+)
68	Usf2_(+)	Fosl2_(+)
69	Prkaa1_(+)	Brca1_(+)
70	Sp3_(+)	Cebpg_(+)
71	Tcf3_(+)	Pbx3_(+)
72	Maz_(+)	Foxk1_(+)
73	Nfkb2_(+)	Mybl1_(+)
74	Junb_(+)	Prkaa2_(+)
75	Tbx2_(+)	Trp63_(+)
76	Zic1_(+)	Klf9_(+)
77	Ctcf_(+)	Mlxipl_(+)
78	Nfyb_(+)	Zfp217_(+)
79	Fli1_(+)	Taf1_(+)
80	Emx2_(+)	Ybx1_(+)
81	Nf1_(+)	Nfkb1_(+)
82	E2f7_(+)	E2f4_(+)
83	Nfatc1_(+)	Zfp110_(+)
84	Gabpa_(+)	Nr1d1_(+)
85	Zfp760_(+)	Mycn_(+)
86	AU041133_(+)	Nfatc3_(+)
87	Gtf2f1_(+)	Rbbp9_(+)
88	Zfp467_(+)	En1_(+)
89	Rarb_(+)	Tfeb_(+)
90	Ep300_(+)	Gata2_(+)
91	Klf3_(+)	Sox5_(+)
92	Myog_(+)	Nr2f2_(+)
93	Rreb1_(+)	Polr3a_(+)
94	Sirt6_(+)	Sin3a_(+)
95	Nelfe_(+)	Foxo6_(+)
96	Srebf1_(+)	Zfp639_(+)
97	Hmbox1_(+)	Ezh2_(+)
98	Smad3_(+)	Atf5_(+)
99	Tead2_(+)	Dbp_(+)
