## Supplementary material for "Extraocular muscle stem cells exhibit distinct cellular properties associated with non-muscle molecular signatures": Suppl Table 10

	act	diff
0	Adamts2	Hivep2
1	Col5a1	Dner
2	Tln2	Gm28653
3	Igfbp7	Pgm5
4	Slf2	Atf6
5	Tns1	Tjp1
6	Anxa2	Mypn
7	Zcchc11	Myo18b
8	Rnd3	Arl6ip5
9	Col1a2	Zmiz1
10	Cd44	Arhgef7
11	Klf9	Zeb1
12	Ebf1	Tmem182
13	Boc	Trim55
14	Samhd1	Arpp21
15	Dpysl3	AC117608.1
16	Skp2	Gm12092
17	Stam	Trim72
18	Col4a2	Ptpra
19	Cdk1	Klhl41
20	Mtss1l	Wbp1l
21	Syne2	Stim2
22	Cntln	Myh3
23	Errfi1	Cobl
24	Fstl1	Srl
25	Txnrd1	Unc45b
26	Fn1	Rnf217
27	Cenpk	Tnni1
28	Tusc3	Atcayos
29	Prkar2b	Cav3
30	Map4k4	C1qtnf3
31	Rasa1	Ryr1
32	Slc38a4	Sel1l3
33	Tspan7	AC165271.1
34	Afdn	Snta1
35	Lrp1	Casz1
36	Zfp322a	Afap1l1
37	Fkbp5	Nrap
38	Rif1	Ablim3
39	Nfib	Zfhx4
40	Ift74	Fbxo17
41	Anxa1	Actn2
42	Lmnb1	Fggy
43	Dhrs3	Tead4
44	Retreg1	Tmem38a
45	Nrp2	Tmcc3
46	Col3a1	Ttn
47	CT025619.1	Pde4dip
48	Zcchc14	Ppfia4
49	Tspan12	Trim54
50	Ehd4	Runx1
51	Fhl2	Myom2
52	Sdc2	Rapsn
53	E2f2	Mylk4
54	Ppp3ca	Awat2
55	Sync	Atp2a1
56	Cyth3	Rap1gap2
57	Asb5	Gm14635
58	Nuak1	Samd4
59	Ngf	Cacna1s
60	Adam19	Dapk2
61	Oxct1	Sun1
62	Lix1	Pstpip1
63	Bmp1	Megf10
64	Zdbf2	Ephb2
65	Klf7	Sema3d
66	Kif21a	Neb
67	Atp2b4	Fyn
68	Anapc7	Gatm
69	Gxylt2	Ldb3
70	Cep55	Ankrd2
71	Pmepa1	Top1
72	Prkab2	Fam13a
73	Arhgap42	Pxn
74	Lin7a	Filip1
75	Atp2b1	Neurl1a
76	Rasa3	Celf2
77	Acad10	Tmod1
78	Nrk	Cacng6
79	Col12a1	Mospd1
80	Vcan	Myl1
81	Gclc	Ankrd10
82	St8sia2	Ankrd1
83	Coro6	Bves
84	Car2	Ammecr1
85	Daam1	Casq2
86	Mdfic	Folr1
87	Metap2	Abcc9
88	Arhgap22	Lrrc17
89	Col18a1	Phkb
90	Prrx1	Trdn
91	Frmd6	Sept4
92	E2f7	Myh1
93	Mis18bp1	4930512H18Rik
94	Cd109	Rbm24
95	Ncapg2	Met
96	Fyttd1	Sgcg
97	Hmga2	Lrrn1
98	Ccdc18	Itga6
99	Cdk6	Sh3glb1
