## Supplementary material for "Extraocular muscle stem cells exhibit distinct cellular properties associated with non-muscle molecular signatures": Suppl Table 11

	act	diff
0	Tln2	Ccdc88c
1	Anxa5	Ppfia4
2	Lrp1	Mark4
3	Anxa1	Alpk3
4	Haus6	Agl
5	Cald1	Sytl2
6	Ugcg	Tmcc3
7	Cdk6	Ryr1
8	Vcan	Atcayos
9	Tnc	Tmem182
10	Rock2	Myo18b
11	Asb5	Fggy
12	Suz12	Pkia
13	Arhgap42	Ptgis
14	Cd44	Gatm
15	Sdc2	Irs1
16	Adarb1	C1qtnf3
17	Dpysl3	Kcnk13
18	Hmga2	Aunip
19	Basp1	Awat2
20	Slc1a5	Srl
21	Slf2	Myom3
22	Dll1	Trim54
23	Mybl1	Mypn
24	Srpx2	Tjp1
25	Ngf	Cap2
26	Cd151	Myh3
27	Fosl1	Ankrd10
28	Nr2f2	Trim55
29	Gas2l3	Tm6sf1
30	Prrx1	Arl6ip5
31	Wipf1	Top1
32	Fam129b	Hacd1
33	Ebf1	Akt2
34	Stat3	Ccdc141
35	Nfib	Stim2
36	Zbtb38	Neurl1a
37	Nrp2	Tnni1
38	Kif11	Klhl41
39	Txnrd1	Itgb4
40	Vcam1	Trim72
41	Ift43	Arpp21
42	Amotl1	Cav3
43	Map4k4	Ttn
44	Id3	Tmod1
45	Knl1	Has2
46	Col5a1	Macf1
47	Zmiz1	Dync1li1
48	Dlgap5	Snta1
49	Anln	Unc45b
50	St8sia2	Cacng1
51	Arhgap22	Ptpra
52	Ncaph	Atp2a1
53	Rcc1	Runx1
54	Stk17b	Sel1l3
55	Cdon	Fbxo17
56	Kif14	Dtx4
57	Nusap1	Afap1l1
58	Ect2	Actn2
59	Afdn	Adra1b
60	Cdk1	Cacna1s
61	Gxylt2	Ddr1
62	Sik1	Rubcn
63	Lmnb1	Cerk
64	Smc4	Casz1
65	Fnbp1l	Akap9
66	Cep55	Dpep1
67	Arhgap11a	Rhoj
68	Klf7	Ablim3
69	Frmd4a	Ncam1
70	Ckap5	Ptprf
71	Parpbp	Myl12b
72	Zbtb7c	Fyn
73	Kif4	Samd4
74	Emp1	Phc2
75	Fzr1	Prex1
76	Wisp1	Nmnat2
77	Kif18a	Rai2
78	Mis18bp1	Rhoq
79	Topbp1	Ubxn4
80	Tox2	Fam13c
81	Serinc5	Casq2
82	Ptpn14	Rnf217
83	Lzts1	Hsf2bp
84	Rgs16	Zfp106
85	Mki67	1190002N15Rik
86	Tpst2	Neb
87	Diaph3	Sgcg
88	E2f7	Gm14635
89	Xpo1	Pstpip1
90	Kdm5b	Ldb3
91	Ndc80	Mboat2
92	Chd1	Trp53cor1
93	Cenpf	Usp20
94	Cenpe	Myl1
95	Vgll3	Dapk2
96	Nsd2	Smyd1
97	Kif23	Filip1
98	Orc6	Gipc2
99	Marcks	Itga6
