## Supplementary material for "Extraocular muscle stem cells exhibit distinct cellular properties associated with non-muscle molecular signatures": Suppl Table 12

### Sheet: Sheet1 (2)
Key resources table
Reagent type	Designation	Source or reference	Identifiers	Additional
(species) or resource				information
Strain, strain background (Mus musculus)	B6D2F1/JRj	Janvier
Genetic reagent (M. musculus)	TgPax7ngfp	PMID:19531352	MGI:5308730	Dr. Shahragim Tajbakhsh (Institut Pasteur, France)
Genetic reagent (M. musculus)	Myogtdtom	PMID:33602287		Dr. Shahragim Tajbakhsh (Institut Pasteur, France)
Genetic reagent (M. musculus)	R26tdTomato	PMID:20023653	MGI:3809524	Dr. Hongkui Zeng (Allen Institute for Brain Science, USA)
Genetic reagent (M. musculus)	Pax7CreERT2Gaka	PMID:21828091	MGI:5141477	Dr. Gabrielle Kardon (University of Utah, USA)
Secondary antibody	Alexa Fluor 633 F(ab')2 Fragment of Goat Anti-Rabbit IgG (H+L)	Life Technologies	Cat. #: A-21072 RRID:AB_2535733	IF (1:500)
Secondary antibody	Alexa Fluor 555 F(ab')2 Fragment of Goat Anti-Rabbit IgG (H+L)	Life Technologies	Cat. #: A-21430 RRID:AB_2535851	IF (1:500)
Secondary antibody	Alexa Fluor 488 F(ab')2 Fragment of Goat Anti-Rabbit IgG (H+L)	Life Technologies	Cat. #: A-11070 RRID:AB_2534114	IF (1:500)
Secondary antibody	Alexa Fluor 633 Goat Anti-Mouse IgG1 (γ1)	Life Technologies	Cat. #: A 21126 RRID:AB_2535768	IF (1:500)
Secondary antibody	Alexa Fluor488 AffiniPure Goat Anti-Mouse IgG1 (γ1)	Jackson ImmunoResearch	Cat. #: 115-545-205 RRID:AB_2338854	IF (1:500)
Secondary antibody	Alexa Fluor® 633 Goat Anti-Mouse IgG2b (γ2b)	Life Technologies	Cat. #: A21146 RRID:AB_1500899	IF (1:500)
Secondary antibody	Cy3-AffiniPure Goat Anti-Mouse IgG1 (γ1)	Jackson ImmunoResearch	Cat. #: 115-165-205 RRID:AB_2338694	IF (1:500)
Secondary antibody	Cy3-AffiniPure Goat Anti-Mouse IgG2a (γ2a)	Jackson ImmunoResearch	Cat. #: 115-165-206 RRID:AB_2338695	IF (1:500)
Secondary antibody	Goat anti-Mouse IgG (H+L) HRP	Thermo Fisher Scientific	Cat# 31430, RRID:AB_228307	WB (1:5000)
Secondary antibody	Goat anti-Rabbit IgG (H+L) HRP	Thermo Fisher Scientific	Cat# 31460, RRID:AB_228341	WB (1:5000)
Primary antibody	Actin hFAB™ Rhodamine	Bio-Rad	Cat# 12004163, RRID:AB_2861334	WB (1:5000)
Primary antibody	Akt (pan) (11E7)	Cell Signaling Technology	Cat# 4685, RRID:AB_2225340	WB (1:1000)
Primary antibody	Phospho-Akt (Ser473)	Cell Signaling Technology	Cat# 4060, RRID:AB_2315049	WB (1:2000)
Primary antibody	Collagen Type I	Biorad	Cat# 2150-1410 , RRID:AB_620433	IF (1:100)
Primary antibody	Collagen Type I	Proteintech	Cat# 14695-1-AP, RRID:AB_2082037	WB (1:2000)
Primary antibody	Collagen Type IV	Dako	Cat# M0785, RRID:AB_2082944	IF (1:50)
Primary antibody	Collagen Type VI	Proteintech	Cat# 17023-1-AP, RRID:AB_2229737	WB (1:1000)
Primary antibody	Caveolin-1	Abcam	Cat# ab2910, RRID:AB_303405	WB (1:5000)
Primary antibody	Cavin	Proteintech	Cat# 18892-1-AP, AB_10596795	WB (1:5000)
Primary antibody	Creb3l1	Proteintech	Cat# 67617-1-Ig, RRID:AB_2882820	WB (1:10000)
Primary antibody	Cyclin D1	Cell Signaling Technology	Cat# 55506, RRID:AB_2827374	WB (1:1000)
Primary antibody	Dystrophin Dystrophin MANDYS8(8H11) DSHB	DSHB	Cat# MANDYS8(8H11), RRID:AB_2618170	IF (1:50)
Primary antibody	DsRed	TakaraBio	Cat# 632496, RRID:AB_10013483	IF (1:200)
Primary antibody	Ebf1	Proteintech	Cat# 14159-1-AP, RRID:AB_2231057	WB (1:1000)
Primary antibody	Fibronectin	Sigma-Aldrich	Cat# F7387, RRID:AB_476988	IF (1:200)
Primary antibody	Foxc1	Abcam	Cat# ab227977, RRID:AB_2916124	WB (1:1000), IF (1:100) with TSA amplification
Primary antibody	Histone H3	Abcam	Cat# ab1791, RRID:AB_302613	WB (1:10000)
Primary antibody	Igfbp7	Proteintech	Cat# 19961-1-AP, RRID:AB_2878630	WB (1:500)
Primary antibody	Mgp	genetex	Cat.#: GTX57155	WB (1:500)
Primary antibody	Mmp2	Abcam	Cat.# ab92536, RRID:AB_10561597	WB (1:5000)
Primary antibody	Myod	Dako	Cat. #: M3512 RRID:AB_2148874	IF (1:100)
Primary antibody	Myod	BD-Biosciences	Cat. #: 554130 RRID:AB_395255	IF (1:500)
Primary antibody	Myog	DSHB	Cat. #: F5D RRID:AB_2146602	IF (1:20)
Primary antibody	Pax7	DSHB	Cat. #: Pax7 RRID:AB_528428	IF (1:20), WB (1:500)
Primary antibody	Myosin heavy chain	DSHB	Cat. #: MF20 RRID:AB_2147781	IF (1:20)
Primary antibody	Neuropilin-1	R&D system	Cat# AF566, RRID:AB_355445	WB (1:2000)
Primary antibody	p38 MAPK	Cell Signaling Technology	Cat# 9212, RRID:AB_330713	WB (1:1000)
Primary antibody	Phospho p38 MAPK (Thr180 / Tyr182)	Cell Signaling Technology	Cat# 9211, RRID:AB_331641	WB (1:1000)
Primary antibody	Pdgfrb Biotinylated	Thermo Fisher Scientific	Cat# 13-1402-82, RRID:AB_466609	IF (1:100) needs secondary antibody for IHC, Flow cytometry (1:100)
Primary antibody	Sparc	R&D system	Cat# AF942, RRID:AB_2286625	WB (1:1000)
Primary antibody	Tubulin hFAB™ Rhodamine	Bio-Rad	Cat# 12004165, RRID:AB_2884950	WB (1:5000)
Primary antibody	Vinculin	Proteintech	Cat# 26520-1-AP, RRID:AB_2868558	WB (1:1000)
Chemical compound, drug	Streptavidin-coupled BV786	BD-Biosciences	Cat# 563858, RRID:AB_2869529	Flow cytometry (1:200)
Chemical compound, drug	Sucrose,for molecular biology, ≥99.5% (GC)	Sigma-Aldrich	S0389
Chemical compound, drug	paraformaldehyde	Electron Microscopy Sciences	15710
Chemical compound, drug	Triton X-100	Sigma	T8787
Chemicalcompound, drug	Tween 20	Sigma	P1379
Chemicalcompound, drug	TrypLE	ThermoFisher	12604013
Chemicalcompound, drug	Calcein Blue	eBioscience	65-0855-39
Chemicalcompound, drug	Propidium Iodide	ThermoFisher	P1304MP
Chemicalcompound, drug	SIGMAFAST™ Protease Inhibitor Tablets	Sigma	S8820
Chemicalcompound, drug	PhosSTOP™	Roche	4906845001
Chemicalcompound, drug	Quick Start™ Bradford 1x Dye Reagent	Bio-Rad	5000205
Chemicalcompound, drug	4x Laemmli Sample Buffer	Bio-Rad	1610747
Chemicalcompound, drug	4–15% Mini-PROTEAN™ TGX Stain-Free™ Protein Gels, 15 well, 15 µl	Bio-Rad	4568086
Chemicalcompound, drug	Trans-Blot Turbo Mini 0.2 µm PVDF Transfer Packs	Bio-Rad	1704156
Chemicalcompound, drug	Bovine Serum Albumin (BSA) Fraction V, US Origin, lyophilized powder	PAN-Biotech	P06-1391100
Chemicalcompound, drug	Clarity Max Western ECL Substrate	Bio-Rad	1705062
Chemicalcompound, drug	SYBR green master mix	Roche	4913914001
Chemicalcompound, drug	SuperScriptIII	Life Technologies	18080093
Chemicalcompound, drug	ON-TARGET plus SMARTpool against FOXC1	Dharmacon	L-047399-01-0005
Chemicalcompound, drug	ON-TARGETplus Non-targeting Control siRNA	Dharmacon	D0018100205
Chemicalcompound, drug	Lipofectamine 3000	ThermoFisher	L3000001
Chemicalcompound, drug	Recombinant lentivirus pLV[Exp]-EF1A>mFoxc1[NM_008592.2]	VectorBuilder	LVS(VB220508-1260yre)-C
Chemicalcompound, drug	Recombinant lentivirus pLV[Exp]-EF1A>mCherry	VectorBuilder	LVS(VB900088-2479xcj)-C
Chemicalcompound, drug	Recombinant lentivirus, pilot-scale packaging, P221218-1020jcb pLV[shRNA]-mCherry-U6>mFoxc1[shRNA#1]	VectorBuilder	P221218-1020jcb
Chemicalcompound, drug	Recombinant lentivirus, pilot-scale packaging, P221218-1020jcb pLV[shRNA]-mCherry-U6>mFoxc1[shRNA#2]	VectorBuilder	P221218-1020jcb
Chemicalcompound, drug	Recombinant lentivirus, pilot-scale packaging, P221218-1020jcb pLV[shRNA]-mCherry-U6>mFoxc1[shRNA#3]	VectorBuilder	P221218-1020jcb
Chemicalcompound, drug	Recombinant lentivirus, pilot-scale packaging, made from pLV[shRNA]-mCherry- U6>Scramble_shRNA#1	VectorBuilder	230103LVP16
Commercial assay, kit	Direct-zol RNA Microprep Kits	Zymo Research	R2061
Commercial assay, kit	Chromium Next GEM Chip G Single Cell Kit, 16 rxns	10X Genomics	1000127
Commercial assay, kit	Chromium Next GEM Single Cell 3' GEM, Library & Gel Bead Kit v3.1, 4 rxns	10X Genomics	1000128
Commercial assay, kit	NextSeq™ 500/550 High Output Kit v2.5	Illumina	20024906
Commercial assay, kit	Agilent High Sensitivity DNA Kit	Agilent	5067-4626
Commercial assay, kit	Agilent High Sensitivity DNA Reagents	Agilent	5067-4627
Commercial assay, kit	Qubit dsDNA HS Assay Kit	Life Technologies	Q32854
Commercial assay, kit	EdU Click-iT™ Plus	Life Technologies	C10640
Software, algorithm	RStudio	Rstudio
Software, algorithm	Anaconda	Anaconda Inc.
Software, algorithm	Zen	Zeiss
Software, algorithm	Cytoscape	Cytoscape Team
Software, algorithm	Fiji	Johannes Schindelin, Ignacio Arganda-Carreras, Albert Cardona, Mark Longair, Benjamin Schmid, and others
Software, algorithm	PRISM	GraphPad Software, LLC
Software, algorithm	Image Lab Software v6.1.0	Bio-Rad

### Sheet: Sheet1
Key resources table
Reagent type	Designation	Source or reference	Identifiers	Additional
(species) or resource				information
Strain, strain background (Mus musculus)	B6D2F1/JRj	Janvier
Genetic reagent (M. musculus)	Myf5Cre	PMID:17418413	MGI:3710099	Dr. Mario R Capecchi (Institute of Human Genetics, University of Utah, USA)
Genetic reagent (M. musculus)	Wnt1Cre	PMID:9843687	MGI:J:69326	Pr. Andrew P. McMahon (Keck School of Medicine of the University of Southern California, USA)
Genetic reagent (M. musculus)	Mesp1Cre	PMID:10393122	MGI:2176467	Pr. Yumiko Saga (National Institute of Genetics, Japan)
Genetic reagent (M. musculus)	Myf5nlacZ	PMID:8918877	MGI:1857973	Dr. Shahragim Tajbakhsh (Department of Developmental and Stem Cell Biology, Institut Pasteur, France)
Genetic reagent (M. musculus)	R26tdTomato	PMID:20023653	MGI:3809524	Dr. Hongkui Zeng (Allen Institute for Brain Science, USA)
Genetic reagent (M. musculus)	R26mT/mG	PMID:17868096	MGI:3716464	Pr. Philippe Soriano (Icahn School of Medicine at Mt. Sinai, USA)
Genetic reagent (M. musculus)	PdgfraH2BGFP	PMID:12748302	MGI:2663656	Pr. Philippe Soriano (Icahn School of Medicine at Mt. Sinai, USA)
Genetic reagent (M. musculus)	MyodiCre	PMID:19464281	MGI:3840216	Pr. David Goldhamer (University of Connecticut, USA)
Genetic reagent (M. musculus)	Myf5GFP-P	PMID : 15386014	MGI:3055340	Dr. Shahragim Tajbakhsh (Department of Developmental and Stem Cell Biology, Institut Pasteur, France)
Antibody	Chicken polyclonal anti-β-gal	Abcam	Cat. #: ab9361 RRID:AB_307210	IF (1:1000)
Antibody	Rabbit polyclonal anti-β-gal	MP Biomedicals	Cat. #: MP 559761 RRID:AB_2687418	IF (1:1500)
Antibody	Chicken polyclonal anti-GFP	Aves Labs	Cat. #: 1020 RRID:AB_10000240	IF (1:500)
Antibody	Chicken polyclonal anti-GFP	Abcam	Cat. #: 13970 RRID:AB_300798	IF (1:1000)
Antibody	Mouse monoclonal IgG1 anti-Myod	Dako	Cat. #: M3512 RRID:AB_2148874	IF (1:100)
Antibody	Mouse monoclonal IgG1 anti-Myod	BD-Biosciences	Cat. #: 554130 RRID:AB_395255	IF (1:500)
Antibody	Mouse monoclonal IgG1 anti-Pax7	DSHB	Cat. #: Pax7 RRID:AB_528428	IF (1:20)
Antibody	Mouse monoclonal IgG1 anti-Myog	DSHB	Cat. #: F5D RRID:AB_2146602	IF (1:20)
Antibody	Alexa Fluor 633 F(ab')2 Fragment of Goat Anti-Rabbit IgG (H+L)	Life Technologies	Cat. #: A-21072 RRID:AB_2535733	IF (1:500)
Antibody	Alexa Fluor 555 F(ab')2 Fragment of Goat Anti-Rabbit IgG (H+L)	Life Technologies	Cat. #: A-21430 RRID:AB_2535851	IF (1:500)
Antibody	Alexa Fluor 488 F(ab')2 Fragment of Goat Anti-Rabbit IgG (H+L)	Life Technologies	Cat. #: A-11070 RRID:AB_2534114	IF (1:500)
Antibody	Alexa Fluor 633 Goat Anti-Chicken IgG (H+L)	Life Technologies	Cat. #: A-21103 RRID:AB_2535756	IF (1:500)
Antibody	Alexa Fluor 488 Goat Anti-Chicken IgG (H+L)	Life Technologies	Cat. #: A-11039 RRID:AB_2534096	IF (1:500)
Antibody	Alexa Fluor 633 Goat Anti-Mouse IgG1 (γ1)	Life Technologies	Cat. #: A 21126 RRID:AB_2535768	IF (1:500)
Antibody	Alexa Fluor488 AffiniPure Goat Anti-Mouse IgG1 (γ1)	Jackson ImmunoResearch	Cat. #: 115-545-205 RRID:AB_2338854	IF (1:500)
Antibody	Cy3-AffiniPure Goat Anti-Mouse IgG1 (γ1)	Jackson ImmunoResearch	Cat. #: 115-165-205 RRID:AB_2338694	IF (1:500)
Antibody	Cy3-AffiniPure Goat Anti-Mouse IgG2a (γ2a)	Jackson ImmunoResearch	Cat. #: 115-165-206 RRID:AB_2338695	IF (1:500)
Antibody	Dylight 405 Goat Anti-Mouse IgG2a (γ2a)	Jackson ImmunoResearch	Cat. #: 115-475-206 RRID:AB_2338800	IF (1:500)
Commercial assay, kit	RNAscope 2.5 HD reagent Kit-RED	ACD/Bio-techne	Cat. #: 322350
Commercial assay, kit	RNAscope Multiplex Fluorescent reagent Kit-V2	ACD/Bio-techne	Cat. #: 323100
Commercial assay, kit	Opal 570 Reagent Pack	PerkinElmer	Cat. #: FP1488001KT	1 :1500 of reconstituted reagent in RNAscope Multiplex TSA Buffer
Chemical compound, drug	paraformaldehyde	Electron Microscopy	Cat. #: 15710
		Sciences
Chemical compound, drug	Triton X-100	Sigma	Cat. #: T8787
Chemicalcompound, drug	Tween 20	Sigma	Cat. #: P1379
Chemicalcompound, drug	TrypLE	ThermoFisher	Cat #: 12604013
Chemicalcompound, drug	Calcein Blue	eBioscience	Cat #: 65-0855-39	1-10µM final concentration
Chemicalcompound, drug	Propidium Iodide	ThermoFisher	Cat #: P1304MP	1µg/mL final concentration
