## Supplementary material for "Extraocular muscle stem cells exhibit distinct cellular properties associated with non-muscle molecular signatures": Suppl Table 13

### Sheet: Sheet1
Mouse RT-PCR primer	Sequence (5’ > 3’)
Pax7_F	GACAAAGGGAACCGTCTGGA T
Pax7_R	TA TCTTGTGGCGGA TGTGGTTA
Myogenin_F	GTGAATGCAACTCCCACAGC
Myogenin_R	CGCGAGCAAATGATCTCCTG
Myod_F	CACTACAGTGGCGACTCAGATGCA
Myod_R	CCTGGACTCGCGCGCCGCCTCACT
Rpl13_F	CGA TAGTGCA TCTTGGCCTTTT
Rpl13_R	GTGGTCCCTGCTGCTCTCAAG
p21_F	CCAGGCCAA GATGGTGTCTT
p21_R	TGAGAAAGGATCAGCCATTGC
Hey1_F	CACCTGAAAATGCTGCACAC
Hey1_R	ATGCTCAGATAACGGGCAAC
FOXC1_F	AGAGCCAAATGGAATGGAAC
FOXC1_R	ATTCTGTTCGCTGGTGTGAG
Creb3L1_F	GAGACCTGGCCAGAGGACACT
Creb3L1_R	GTCATCGAGCAAGAGAACGC
EBF1_F	AGATTGAGAGGACGGCCTTTGT
EBF1_R	TCTGTCCGTATCCCATTGCTG
Bgn_F	ATTGCCCTACCCAGAACTTGAC
Bgn_R	GCAGAGTATGAACCCTTTCCTG
Sparc_F	CCACACGTTTCTTTGAGACC
Sparc_R	GATGTCCTGCTCCTTGATGC
Igfbp2_F	CTGTGTTCCGGGAGAAGGTC
Igfbp2_R	CTGGTCCAACTCCTGCTGG
Igfbp7_F	GAGAAGGCCATCACCCAGGTCAGC
Igfbp7_R	GGATCCCGATGACCTCACAGCTCAAG
Pdgfrb-F	AGGACAACCGTACCTTGGGTGACT
Pdgrfb-R	CAGTTCTGACACGTACCGGGTCTC
Vgll2_F	CTTATTTCGCAGCCGCCTA
Vgll2_R	GCCCTCCTCTTCCTTGACAC
Col1A2_F	GTAACTTCGTGCCTAGCAACA
Col1A2_R	CCTTTGTCAGAATACTGAGCAGC
Sox4_F	GCCTCCATCTTCGTACAACC
Sox4_R	AGTGAAGCGCGTCTACCTGT
